# NFYA regulates spermatogenesis through multifaceted chromatin interactions

**DOI:** 10.64898/2026.07.29.741030

**Authors:** Boyan Wang, Shan Jiang, Qianying Yang, Yi Zhang

## Abstract

During spermatogenesis, germ cells undergo extensive chromatin remodeling to promote highly diverse and stage-specific transcriptional programs that drive differentiation, meiosis, and spermiogenesis. However, conventional loss-of-function approaches do not allow systematic interrogation of gene function across spermatogenesis *in vivo*. Here, we introduce a protein-degron strategy coupled with intra-seminiferous tubule injection (dTAG-IS) to enable rapid, simultaneous, and stage-resolved functional investigation of NFYA during spermatogenesis. Acute NFYA-depletion induces apoptosis in differentiating spermatogonia (diff-Spg), pachytene spermatocytes (pSpc), and round spermatids (rStd), revealing an essential requirement across spermatogenesis. Mechanistically, NFYA exhibits stage-specific chromatin-binding patterns and directly regulates distinct transcriptional programs, including cell cycle progression and histone assembly in diff-Spg; chromosome organization and DNA damage response in pSpc; and antioxidative stress programs in rStd. Together, our study underscores dTAG-IS as a versatile strategy for *in vivo* loss-of-function studies during spermatogenesis and establishes NFYA as a multifaceted regulator that drives stage-specific transcriptional programs to ensure spermatogenesis progression.
