## Supplementary material for "NFYA regulates spermatogenesis through multifaceted chromatin interactions": Dataset EV1

### Sheet: Down
Dataset EV1. Differentially expressed genes of Spc
gene	FDR	logFC	spc_DMSO_rep1	spc_DMSO_rep2	spc_dTAG_rep1	spc_dTAG_rep2	Promoter_Nfya_binding
H1f6	1.31618e-43	-1.23504	553.604	514.851	222.327	233.671	Yes
Rbm44	9.42215e-38	-1.15765	32.9396	31.6333	14.9201	14.1523	Yes
Zfp956	1.12175e-31	-1.15518	57.5419	51.5226	25.3231	23.8435	Yes
Cdca8	5.30706e-31	-1.21432	16.2731	15.6222	6.49588	7.31189	Yes
L3mbtl2	1.13147e-29	-1.29957	12.6183	11.2148	5.07093	4.64226	Yes
Iffo1	3.09607e-28	-1.7437	6.78701	6.41925	2.2285	1.72656	Yes
Kif4-ps	1.02693e-26	-1.4686	14.4386	12.0583	4.53937	5.0649	Yes
Akap8l	1.46599e-26	-1.11131	21.8216	22.68	11.1167	9.57861	Yes
Cdkn2d	2.27276e-26	-1.30468	33.9517	31.3034	13.341	13.1674	Yes
Dmrta2	4.04144e-24	-3.18053	3.35999	3.67627	0.444704	0.330758	Yes
Lypd10	6.6977e-23	-1.95089	23.1401	20.6077	4.6775	6.68342	Yes
Tspoap1	3.2773e-22	-1.39629	3.93005	3.91597	1.38985	1.60531	No
Poc5	1.1136e-21	-1.10619	10.5146	10.6871	4.55662	5.34268	Yes
Kctd7	5.92811e-21	-1.48869	7.24105	7.17455	2.83208	2.32326	Yes
Pnmal1	1.20063e-19	-1.44854	6.54018	6.79397	2.36375	2.54681	No
Gm31181	3.12744e-19	-1.22971	18.6438	16.8961	7.46757	7.73764	No
Fam161b	2.85769e-16	-1.04155	11.8312	10.5728	5.17984	5.74295	Yes
Slc2a8	1.82112e-15	-1.48999	6.10065	6.41831	2.15424	2.32575	Yes
Stom	1.37542e-14	-1.32475	9.75324	8.55743	3.43817	3.89356	Yes
Dmrtc2	4.4156e-14	-1.31424	23.3852	20.3711	10.145	7.49515	Yes
C2cd4b	9.55696e-14	-1.38851	15.0186	14.8854	5.48364	5.98838	No
1700026D11Rik	1.15017e-13	-1.08194	14.01	12.6847	5.83832	6.81934	Yes
Abcb8	3.68572e-13	-1.76872	3.57279	3.70921	1.32712	0.815764	Yes
M5C1000I18Rik	6.84421e-13	-1.25248	16.2165	15.7508	6.09079	7.38766	No
Gpr108	3.17326e-12	-1.15906	8.73014	8.35972	3.65038	4.03355	Yes
Gm34788	3.62814e-12	-1.93848	1.49974	1.73629	0.474126	0.373561	Yes
Dnajb5	4.2244e-12	-1.01528	5.15005	5.19713	2.59185	2.55078	Yes
Chst1	6.31284e-12	-1.05328	12.087	11.6438	5.27528	6.21077	No
Gm13821	1.87692e-11	-1.07153	8.09944	8.40349	3.75092	4.14314	No
Ncaph	2.48574e-11	-1.00448	7.11156	6.68871	3.5118	3.39088	Yes
Fryl	3.07726e-11	-1.04946	2.35283	2.60629	1.06062	1.3501	Yes
Pnpt1	7.27903e-11	-1.05837	7.39053	7.57487	3.87315	3.34437	Yes
4930405N21Rik	6.89736e-10	-1.09736	19.1067	17.5335	8.05644	9.12783	No
Gm13814	7.07544e-10	-1.45384	5.29242	4.15468	1.68921	1.76243	No
4930463O16Rik	1.93164e-09	-1.60058	6.13801	6.42021	1.59317	2.57151	Yes
Fam83d	2.14054e-09	-1.77718	2.87247	2.12434	0.677225	0.780306	Yes
Plcb2	2.8663e-09	-1.07938	2.94083	2.95387	1.42608	1.37549	No
Prox1	4.14508e-09	-1.7279	1.00202	1.27505	0.384097	0.307183	No
Cep68	5.37364e-09	-1.40589	2.05489	1.96779	0.717842	0.805626	Yes
Fam185a	6.73028e-09	-1.50748	2.83834	4.01254	1.18797	1.24098	Yes
Rufy1	9.20946e-09	-1.32085	4.95587	5.36391	1.80528	2.35053	Yes
Ibtk	1.30243e-08	-1.08221	2.35077	2.36658	1.24702	0.989477	Yes
Gm3443	1.36764e-08	-1.23293	10.1298	9.20593	3.71265	4.54171	No
Gstt3	4.01545e-08	-1.15382	6.09014	5.11822	2.93572	2.11027	Yes
Cdk1	8.87883e-08	-1.01191	4.55162	5.03804	2.05422	2.73145	Yes
4930579G24Rik	8.92793e-08	-1.20291	8.02764	7.27795	3.77295	2.88907	Yes
1500009C09Rik	4.105e-07	-1.8824	2.71718	3.38044	0.982759	0.676804	Yes
Gm39197	4.91861e-07	-1.07736	36.2773	30.8876	16.6054	15.2738	No
Pih1d3	5.25124e-07	-1.35991	7.33353	6.48547	2.36422	3.03435	Yes
Gm47971	7.56458e-07	-1.28654	5.57611	5.74895	1.9019	2.76609	No
Gm26588	1.10294e-06	-1.1614	2.8513	2.8738	1.4539	1.11432	No
Cyp2u1	1.15363e-06	-1.54883	1.73835	1.54963	0.704001	0.419958	Yes
Gm48448	1.16573e-06	-1.4303	5.34453	6.10067	2.26958	1.9986	No
Gm48475	1.20247e-06	-1.65311	4.77588	5.93552	1.30783	2.12302	No
Gm19989	1.33158e-06	-2.01771	3.60702	3.39547	0.704072	1.0268	No
Slc34a3	1.53376e-06	-1.83247	1.91977	2.52251	0.6172	0.637577	No
Gm47363	1.70598e-06	-1.63812	14.0282	13.0983	5.58588	3.12965	No
Rpl29-ps2	3.18241e-06	-3.32178	1.46641	1.40917	0.0785745	0.202922	Yes
Gm28783	3.56028e-06	-2.23124	8.84303	9.14977	2.02696	1.79476	No
Gm2059	5.40765e-06	-7.02629	2.86779	2.93863	0	0	No
Tysnd1	6.03764e-06	-1.44116	3.2661	2.75731	1.06864	1.1509	Yes
Vmn2r111	9.81218e-06	-1.32292	1.22931	1.00704	0.490148	0.403597	No
Gm46191	1.03007e-05	-1.5943	19.8229	15.2746	4.08134	7.56416	No
C2cd2l	1.15485e-05	-1.0516	1.92407	2.43393	1.03313	1.08564	Yes
Gm43959	1.26553e-05	-1.1611	15.7928	15.6168	7.11644	6.97917	No
Gm47894	1.46862e-05	-1.78833	24.2454	17.6583	7.96729	4.11517	No
Nr1d1	1.4728e-05	-1.12296	3.03789	3.24584	1.52029	1.37854	Yes
Kdm4a	1.66606e-05	-1.20114	1.637	2.32615	0.773093	0.96577	Yes
C1qc	2.0932e-05	-1.706	2.92274	2.18381	0.672929	0.889787	No
Gm22805	3.48521e-05	-3.65076	15.9337	10.3712	0.485767	1.50541	No
Stambp-ps1	3.81256e-05	-1.12754	9.66328	9.21853	4.96238	3.69933	No
Gm16008	4.03847e-05	-2.14282	2.66419	1.94452	0.628121	0.405537	No
Gm13038	4.09618e-05	-7.17854	3.33014	0.77366	0	0	No
Gm31049	4.29767e-05	-3.17835	1.03853	1.22734	0.119763	0.123717	No
Gm12695	4.29893e-05	-1.07597	5.15646	6.80752	2.62069	3.10202	Yes
n-R5s193	4.4422e-05	-4.29653	7609.23	254.115	235.089	166.991	No
Gm47301	4.4422e-05	-4.29653	13823.4	461.643	427.078	303.366	No
Cpne9	4.88862e-05	-1.10721	1.63512	1.22895	0.587498	0.743275	Yes
Gm18876	6.2062e-05	-1.29778	3.24314	3.74507	1.32121	1.53907	No
Mir7217	8.84662e-05	-1.07734	135.596	146.769	72.0972	62.3533	No
C1qb	9.55606e-05	-1.95723	2.97191	3.59027	1.19433	0.493503	No
Zfp287	9.83486e-05	-1.14733	0.95518	1.25047	0.49716	0.506539	No
Gm13770	0.000105888	-4.06911	3.08405	3.34735	0.340833	0	No
Gm38328	0.000105973	-6.52449	2.04002	1.68033	0	0	No
Slc6a7	0.000109562	-1.71009	1.19491	1.31465	0.256565	0.514481	Yes
Gm12424	0.000109647	-6.58871	0.920645	1.78747	0	0	No
Prmt6	0.000126304	-1.46402	1.77896	1.14224	0.594448	0.460556	No
Zfp446	0.000137558	-1.03133	1.86816	1.35486	0.724419	0.853103	Yes
1700012D14Rik	0.00013833	-1.08049	2.08093	2.35144	1.21401	0.892084	Yes
Sdr42e1	0.000139771	-1.46213	1.61041	1.48613	0.597639	0.526581	No
Gm48474	0.000156275	-1.5801	3.2971	3.63842	0.986622	1.34349	No
Gm43300	0.000173692	-1.16256	3.22294	3.45463	1.60282	1.39292	No
2510002D24Rik	0.000195277	-1.67731	2.57156	2.32996	0.594623	0.939449	Yes
1700024B05Rik	0.000199919	-1.41089	3.20807	2.84471	1.25325	1.02208	No
AL805980.1	0.000204201	-1.24712	2.76898	3.41113	1.1854	1.4375	Yes
Pacc1	0.00020983	-1.22588	3.06251	4.50607	1.92079	1.33874	No
Cbr2	0.000233957	-2.57933	1.28478	1.13731	0.195844	0.20231	No
Gm36617	0.000255979	-1.08682	13.2582	12.579	7.24902	4.93913	Yes
Zbtb8a	0.000285323	-1.24446	2.6596	2.29498	1.11971	0.971612	No
Map2k3os	0.000378223	-1.55887	2.55014	3.09449	0.845483	1.08135	Yes
Gm47362	0.000400333	-1.1361	14.1884	9.12573	6.21402	4.37944	No
Gm46348	0.000441836	-2.1546	0.79261	1.27945	0.241641	0.224657	No
Gm8221	0.00046594	-1.88502	2.43633	2.47937	0.889697	0.43535	No
Gm15481	0.000470949	-3.78232	1.41794	1.56472	0.0964324	0.0996162	No
Gm47261	0.000492882	-1.20341	20.3727	13.7341	7.07608	7.70842	No
Gm22286	0.000493632	-2.66288	18.1314	10.786	1.94307	2.50902	No
1520401A03Rik	0.000512815	-1.29957	1.21555	1.09055	0.493093	0.444069	No
Gm48466	0.00054318	-1.65599	8.34516	7.14734	3.30363	1.59259	No
Rtp3	0.000558917	-1.34422	1.42311	1.42299	0.527082	0.597176	No
Gm44262	0.000578045	-3.75823	2.37056	1.90919	0.139723	0.144336	No
Gm48464	0.000589207	-1.38002	3.48536	3.79259	1.54073	1.26392	No
Zik1	0.000590318	-1.07235	2.52016	2.0614	0.829355	1.35543	Yes
Gm37407	0.000686204	-2.7351	1.42954	0.775791	0.157985	0.163201	No
Gpr68	0.000716451	-1.05597	1.28107	0.930061	0.530008	0.532506	No
Gm45452	0.000733683	-6.09113	2.65717	2.25705	0	0	No
Rnu12	0.000824712	-1.02284	540.399	252.516	226.152	165.346	No
Platr31	0.00085506	-2.31469	0.92235	1.24143	0.21273	0.219754	No
Got1	0.000888291	-1.01007	2.89434	2.95459	1.26923	1.64949	Yes
Gm45521	0.000986391	-1.22082	7.30524	12.3448	4.38268	4.13024	Yes
Gm24715	0.00106589	-2.37427	320.559	41.118	41.5816	28.2595	No
Gm25099	0.00109701	-1.05547	298.51	142.733	121.877	90.7228	No
AI467606	0.00117241	-1.41516	2.25178	1.70019	0.672581	0.805953	No
Gm44980	0.0012813	-5.96664	0.936143	1.55502	0	0	No
Gm38250	0.00139623	-1.06166	5.30594	5.40837	2.34553	2.81065	No
Gm23826	0.00140979	-5.91207	3.45822	2.98412	0	0	No
1500035N22Rik	0.00147911	-1.81901	2.44674	2.92504	0.961425	0.558657	No
Gm22884	0.00150484	-1.80104	15.1174	16.4872	4.08391	4.98579	No
Gm12238	0.00150484	-1.80104	17.068	18.6146	4.61087	5.62912	No
4933433N18Rik	0.00159028	-2.39102	2.74674	0.945989	0.426041	0.264064	Yes
Gm24661	0.00179779	-5.96299	5.65286	2.13407	0	0	No
Fitm2	0.00180561	-1.09515	1.46715	1.28679	0.707527	0.582002	No
Mir3964	0.00196104	-5.82164	5.5612	4.19893	0	0	No
n-R5s196	0.00198684	-5.80548	3.01486	3.03513	0	0	No
Zfp472	0.00200243	-1.86044	1.25185	0.909532	0.438537	0.151005	Yes
Gm25541	0.00228817	-1.26074	156.773	62.7079	53.2146	38.3522	Yes
Gm24350	0.00230241	-5.85709	3.97826	1.66875	0	0	No
Gm24445	0.00233572	-1.49826	71.4268	31.9433	22.3453	14.0505	No
Cdnf	0.00242021	-1.2557	1.70077	1.18427	0.651593	0.552292	Yes
2810013P06Rik	0.00249273	-1.75006	0.907844	1.1632	0.364837	0.251255	Yes
Gm6332	0.00265409	-2.43525	1.72152	1.68976	0.380505	0.235841	No
Gm17184	0.0029013	-1.53341	4.80671	2.65216	0.686489	1.89108	No
Gm25635	0.00302836	-5.74359	3.59022	1.69423	0	0	No
Tmem68	0.00303773	-1.30802	1.10379	0.935984	0.465421	0.356713	No
1700084J12Rik	0.00317474	-1.1319	3.03983	2.20607	1.04372	1.34772	No
Gm9466	0.00318754	-1.24238	2.04168	1.64037	0.647977	0.908432	No
Gm31126	0.00337056	-1.29848	6.28709	6.57919	3.02306	2.21623	Yes
Leprotl1	0.00352748	-1.19514	2.2258	1.35679	0.812424	0.745997	No
Gm4482	0.00356723	-2.48193	1.34694	1.49558	0.2802	0.217088	No
Il4	0.0035673	-1.3284	3.01855	2.49619	1.27083	0.918953	No
Gm36229	0.00377593	-1.61805	1.33109	1.12467	0.44832	0.347341	No
Gm48451	0.00380168	-1.14257	3.5645	3.39183	1.68364	1.47166	No
Gm25776	0.00384131	-1.13724	55.912	33.5244	23.6259	16.8964	No
Gm23706	0.00399573	-5.65376	2.15085	5.41326	0	0	No
Gm19174	0.00415147	-1.75456	1.90636	2.36802	0.81554	0.449315	Yes
Gm35584	0.00416292	-1.25967	8.713	5.88618	3.81111	2.26164	No
Gm37774	0.00426649	-3.91745	2.39958	1.63061	0	0.219156	No
Gm26497	0.00452218	-1.44258	66.4819	27.7948	19.4307	15.0541	No
Gm10059	0.00457447	-3.93528	3.7818	2.07667	0.303959	0	No
Gm22710	0.00460441	-1.10939	71.4884	39.0621	27.4439	23.625	No
Anks4b	0.00470988	-1.14849	1.04013	1.02436	0.519771	0.413024	No
Gm44690	0.00482037	-1.67598	5.0787	5.11284	1.49672	1.68669	No
Gm28644	0.0048636	-2.47526	2.31139	1.82108	0.0888497	0.642482	No
Gm40884	0.0049859	-1.14982	6.84613	8.45109	3.07443	3.87067	No
2900060B14Rik	0.00515511	-1.08997	14.602	8.07068	5.8221	4.79403	No
Gm47412	0.00516898	-2.79209	2.47336	4.74054	1.00926	0	No
Gm7308	0.0052073	-3.64564	2.63042	0.695126	0.23256	0	No
Gm47371	0.00529832	-5.63113	0.529638	2.19944	0	0	No
Gm43962	0.0053235	-5.66578	2.78478	0.700875	0	0	No
Gm33301	0.0055316	-1.0878	4.26091	3.66512	1.9551	1.77335	No
Gm48552	0.00563505	-1.74959	2.07336	2.17146	0.827848	0.42759	No
Gm11420	0.00617951	-1.70155	4.82603	4.19595	1.55155	1.20208	No
Gm12351	0.00646031	-3.84896	1.00667	2.12823	0	0.183881	No
Gm42436	0.00654886	-1.01669	1.55979	1.29912	0.824581	0.587452	No
Gm6204	0.00659785	-2.45996	2.95879	1.65122	0.341206	0.469962	No
Gm25291	0.00668103	-1.13862	26.9453	24.6604	12.6333	10.8132	No
Gm37803	0.00668908	-2.61996	0.909547	1.43592	0.146208	0.226553	No
Mir186	0.00670655	-5.69262	8.28025	1.25039	0	0	No
Gm37153	0.0068979	-5.53365	2.03601	0.576477	0	0	No
Gm47251	0.00690941	-2.13001	1.25872	1.67716	0.327311	0.338118	No
Mir7055	0.00696754	-3.90108	3.98575	12.0376	0	0.910053	No
Psg17	0.00735058	-1.14437	1.65171	1.83896	0.693027	0.894885	No
Gm27231	0.00773262	-3.01038	1.70714	0.805603	0.0943322	0.194893	No
Krt78	0.00776816	-1.18888	1.31708	0.994452	0.620035	0.390552	No
Gm19612	0.00800105	-1.67344	1.49669	2.75734	0.741017	0.60145	No
Gm13013	0.00811305	-2.43721	2.13577	1.78234	0.596295	0.102664	No
Gm26461	0.00813381	-1.09104	463.628	164.544	184.07	112.015	No
Gm34284	0.00846872	-1.86555	5.28862	4.08599	0.434954	2.13425	Yes
Gm6871	0.00858529	-1.58608	0.994331	1.33729	0.521968	0.255411	Yes
Mir466f-1	0.00875858	-6.17802	10.0068	0	0	0	No
Gm15389	0.00876319	-2.70022	1.23582	0.933096	0.234131	0.0806203	Yes
H3c8	0.00882977	-3.18999	0.998317	1.00503	0.19614	0	Yes
Gm22471	0.00904124	-5.72284	4.97452	0.341452	0	0	No
Gm24143	0.0090787	-5.85384	0	4.89807	0	0	No
Gm23319	0.00921677	-5.30429	1.34633	2.37192	0	0	No
Gm14459	0.00930709	-1.40621	3.91932	4.60328	1.73257	1.49148	No
Gm11821	0.00963727	-1.07592	3.84325	3.76329	1.69894	1.91957	No
Rps12-ps5	0.00978409	-6.08386	2.26696	0	0	0	No
Gm26447	0.0100134	-1.0438	38.2817	31.6571	20.1461	13.7354	No
n-R5s136	0.0100453	-1.28509	55.3316	24.992	18.7816	13.9873	No
Rnf215	0.0101017	-1.19566	1.31698	1.33246	0.605467	0.553289	No
Mir297b	0.0102233	-5.76536	0	6.10854	0	0	No
Mir7233	0.0102257	-1.36357	39.1932	39.9499	17.3257	13.4233	No
Snord99	0.0103295	-1.12003	144.591	62.3842	46.3579	48.614	No
H3c2	0.0104245	-1.89499	3.50842	3.22176	0.251502	1.55883	Yes
Gm18426	0.0105726	-1.84636	1.63137	1.50548	0.641032	0.220732	No
Gm47292	0.0105907	-3.1652	4.28676	6.47336	1.08286	0	No
Gm25127	0.0106824	-5.41744	4.3955	0.829696	0	0	No
Gm24523	0.0109407	-1.16335	26.2773	28.9199	15.7506	8.94885	No
5930420M18Rik	0.0110556	-1.2855	1.21136	1.05085	0.455739	0.470786	No
Gm17208	0.0113231	-2.36156	1.64831	1.49345	0.194307	0.401444	No
Gm22426	0.0114197	-5.38001	0.612394	4.62383	0	0	No
Gm25887	0.0114197	-5.38001	0.699878	5.28437	0	0	No
B9d2	0.0114527	-1.156	2.50685	2.56441	1.46565	0.812413	Yes
Gm6548	0.0115731	-1.54019	2.62409	2.36232	1.33846	0.368708	No
Mir704	0.0117865	-1.52327	26.7226	24.7885	6.75027	11.157	No
Gm24366	0.0119365	-5.20671	3.41801	2.06459	0	0	No
Gm25482	0.0119365	-5.20671	2.74719	1.65939	0	0	No
Gm23991	0.0120203	-1.59676	41.7218	17.1827	11.1779	8.08283	No
Inha	0.0122367	-1.13526	2.47116	3.25016	0.916206	1.7109	No
Mesp2	0.0129454	-1.21	2.41933	1.68969	0.588218	1.18766	No
C1qa	0.0134652	-1.4045	5.20064	2.21944	1.74923	1.03256	No
Gm24177	0.0135985	-5.45064	4.03899	0.338845	0	0	No
Mir298	0.0137362	-3.55035	4.30169	4.87193	0	0.654794	No
Gm17833	0.0142388	-1.74237	1.54565	1.29207	0.585657	0.25208	No
Apol7c	0.0144289	-1.55563	1.31278	0.969657	0.201853	0.573422	No
Gm23650	0.0147424	-1.00649	346.02	131.898	132.17	105.852	No
Snord16a	0.0153827	-1.08605	44.5377	30.4892	17.8507	17.3553	No
Gm17891	0.0154531	-1.49746	3.77341	2.7921	0.600505	1.72314	No
Gm16220	0.016017	-1.456	6.24188	4.93208	1.28338	2.78409	No
Gm27038	0.0162087	-1.83375	14.1095	5.5803	2.97012	2.45454	No
Gm26339	0.016401	-1.17397	154.397	50.6659	42.0017	48.8119	No
Tmem235	0.0166664	-1.09142	2.06733	2.31699	0.71397	1.35708	No
Aadacl2fm2	0.0167735	-1.25706	2.80858	2.87538	1.72555	0.652143	No
Gm18784	0.0168263	-1.32851	2.0755	1.63998	0.810808	0.661245	No
B230208H11Rik	0.0173712	-1.75528	1.90308	1.08739	0.636639	0.234878	No
Gm23578	0.0175367	-5.03019	2.26115	1.70726	0	0	No
Mir5620	0.0175367	-5.03019	4.19927	3.17062	0	0	No
Gm13988	0.0177228	-1.89211	8.57351	3.23668	1.08286	2.05078	No
Gm43131	0.0178686	-1.09947	6.73443	4.30603	1.66284	3.49088	No
Gm35188	0.0182046	-1.31144	4.28561	3.8166	1.65161	1.60578	Yes
Gm8104	0.0184174	-1.40785	1.33537	1.61322	0.295156	0.823233	No
5830462O15Rik	0.0190783	-1.214	1.81165	1.44833	0.847964	0.55153	No
Gm25512	0.019238	-5.08232	3.29662	0.829696	0	0	No
Ppm1n	0.0193089	-1.28537	1.8158	0.914003	0.558393	0.552794	No
Gm27869	0.0195382	-1.10185	29.8768	23.2859	10.225	14.5235	Yes
Pisd-ps2	0.0199488	-1.25823	1.14344	2.48476	0.567112	0.967902	Yes
Mir7683	0.020088	-4.98399	1.92753	4.3661	0	0	No
Gm24486	0.020088	-4.98399	1.09887	2.48909	0	0	No
Gm22308	0.0201487	-3.01989	10.9887	2.07424	0.971534	0.501805	No
Gm48379	0.0201487	-2.31693	1.95374	2.14568	0.471091	0.32443	No
Cysrt1	0.0205974	-1.38174	1.32609	1.76887	0.468966	0.726674	No
2610027K06Rik	0.0206591	-1.13696	1.14199	0.982967	0.444248	0.521495	No
Gm23119	0.0208628	-1.51005	12.5978	10.146	3.71265	4.21874	Yes
Trappc1	0.0214549	-1.14653	3.01351	3.19343	0.888097	1.93141	Yes
Gm50110	0.0215712	-3.01842	2.02723	0.974047	0.325875	0	No
4930447C11Rik	0.0219619	-1.83075	1.01362	1.62631	0.224039	0.520731	No
Gm36371	0.022076	-1.48477	1.4391	1.89145	0.801097	0.389433	No
Gm44632	0.0224515	-1.14511	5.08519	5.71247	2.52209	2.37881	No
Gm41349	0.0230484	-1.09392	3.1708	2.62957	1.01105	1.70906	No
4930401C15Rik	0.0230837	-1.19953	3.39825	2.77109	1.68249	0.993167	Yes
Platr14	0.0234022	-1.40198	2.86689	1.54616	1.25087	0.408054	No
Gm48450	0.0235395	-1.02395	3.95513	3.24436	2.3312	1.20408	No
Rnu1b2	0.0236101	-1.97407	9.26385	4.84241	2.5201	0.976238	No
Gm42915	0.0236956	-2.27729	1.82012	4.53507	1.12644	0.166233	No
Gm22288	0.0240037	-4.95515	0.549437	2.90394	0	0	No
Gm25186	0.0240037	-4.95515	0.54435	2.87705	0	0	No
Gm22774	0.0240037	-4.95515	0.539356	2.85065	0	0	No
Gm15868	0.0243641	-1.50033	2.3742	4.18278	1.19947	1.13582	No
Gm48465	0.0244639	-1.48729	2.36143	2.3773	0.304468	1.39288	No
1700003M07Rik	0.0245529	-1.43351	1.61621	2.44062	0.833538	0.676546	No
Snord100	0.0251286	-1.30333	81.0346	28.7927	23.8813	20.3163	No
Gm22113	0.0251286	-1.09416	368.567	107.13	131.942	91.3815	No
Gm24837	0.0251666	-2.91439	6.5322	4.38407	1.28338	0	No
Gm47110	0.0258134	-1.10675	8.7096	8.32974	5.39021	2.51894	No
Mir7215	0.0258721	-1.49653	32.2767	40.9073	7.13411	18.9505	No
Gm25133	0.0260328	-4.85553	1.80892	1.02436	0	0	No
Gm22857	0.0262268	-5.07328	0	2.98133	0	0	No
Gm47347	0.0262268	-5.07328	0	3.50437	0	0	No
Gm24484	0.0262268	-5.07328	0	3.30164	0	0	No
Mir718	0.026369	-4.83112	2.0042	2.01767	0	0	No
Gm26340	0.026369	-4.83112	1.78151	1.79348	0	0	No
Mir7034	0.026369	-4.83112	2.09964	2.11375	0	0	No
Olfr1444	0.0263949	-1.1519	1.58221	1.21805	0.521142	0.736686	No
Rnu1b1	0.0269521	-4.88352	1.78151	0.538045	0	0	No
Gm6394	0.0269765	-2.6834	0.739494	1.48893	0.3269	0	No
Snord66	0.0271333	-1.29249	42.3286	23.674	15.2466	11.4545	No
Gm14000	0.0273817	-2.23131	2.52317	4.0007	0.223077	1.15221	No
Ccnb2-ps	0.0273878	-1.42167	1.10103	0.94732	0.181105	0.584638	No
Gm24095	0.0276661	-2.46082	4.42029	4.6725	1.56322	0	No
Snord64	0.027707	-2.9131	3.50984	9.27526	0.775777	0.80139	No
Gm22589	0.0278286	-3.10244	16.7971	2.30591	2.02508	0	Yes
1700111E14Rik	0.0279526	-1.9045	1.29493	1.12438	0.515191	0.118267	No
Gm11920	0.0281248	-2.28269	1.35749	1.02496	0.0923216	0.381479	No
Mir467b	0.0281744	-4.80656	1.61068	3.04032	0	0	No
Scarna17	0.0282334	-2.06215	10.4184	9.55201	3.28969	1.35932	Yes
Mir6972	0.0286475	-2.42294	14.6974	8.32289	4.06071	0	No
Prox1os	0.0286861	-2.25917	0.99403	1.50107	0	0.518774	No
Gm25107	0.02879	-1.75057	9.57043	7.22607	2.41754	2.49735	No
Fbxo48	0.0290165	-1.08151	1.41284	1.12602	0.693953	0.501805	No
AA474408	0.0292173	-1.03086	1.16206	0.850817	0.404733	0.578901	Yes
Gm7467	0.0292453	-2.35491	1.9837	0.612728	0.318878	0.164703	No
Gm8890	0.0293254	-2.14225	1.53015	0.790484	0.142403	0.367761	No
Mir466f-3	0.0293472	-5.16287	5.00339	0	0	0	No
Gm44013	0.0293585	-1.19286	1.97525	1.88387	0.390632	1.30554	No
Gm22656	0.0299087	-4.919	2.0628	0.259583	0	0	No
Gm25163	0.0299087	-4.919	3.39172	0.426815	0	0	No
Gm30613	0.0302162	-2.11427	1.26306	1.47384	0.406071	0.209739	No
Gm43935	0.0302162	-1.53694	1.90367	1.05687	0.49502	0.511363	No
Gm37249	0.0304365	-1.02798	1.08604	0.943783	0.45292	0.542733	No
Gm9924	0.0316816	-1.04896	1.55179	1.19087	0.809681	0.511142	No
Gm47126	0.0322166	-3.24231	1.09275	1.1551	0.193223	0	Yes
Gm27527	0.0324242	-2.81344	4.75069	3.58697	0	1.08471	No
Rpl35a-ps7	0.0324242	-2.81344	1.41237	1.0664	0	0.322481	Yes
n-R5s191	0.0325336	-4.91564	0	3.06129	0	0	No
Gm23255	0.0325336	-4.91564	0	3.22827	0	0	No
Mir3083	0.0325336	-4.91564	0	5.54859	0	0	No
n-R5s19	0.0325336	-4.91564	0	2.95925	0	0	No
Gm6268	0.0325487	-1.33565	1.45659	1.03869	0.500811	0.480393	No
Gm23472	0.0332067	-1.12124	94.1868	30.9094	37.8262	19.6781	No
Gm48463	0.0334517	-1.49829	6.60559	8.47875	2.33605	3.01647	No
Gm36608	0.0338513	-1.55304	1.95623	2.64311	1.00131	0.564201	Yes
Snai1	0.0338513	-1.44011	1.26937	0.876274	0.256518	0.529975	Yes
n-R5s189	0.0349575	-3.22042	2.0628	3.115	0	0.470992	No
Gm2832	0.0353264	-1.03337	1.36953	1.74024	0.797375	0.732179	No
Gm25497	0.0353486	-2.83662	8.01679	1.34511	0.393766	0.813532	No
4933440J02Rik	0.0361125	-1.34526	1.33613	1.47445	0.636083	0.469345	No
Gm44481	0.0373851	-4.96676	4.89915	0	0	0	No
Gm25544	0.0373851	-4.96676	3.4294	0	0	0	No
Gm12861	0.0374021	-1.81722	1.12227	3.51981	0.305298	1.02498	No
Gm24497	0.0376562	-1.09696	93.2634	30.9094	38.3705	19.6781	No
Gm25890	0.0377685	-1.92872	7.83864	4.57338	2.5201	0.650826	No
Gm24563	0.0395031	-4.65616	2.52859	0.954596	0	0	No
Gm24876	0.0395031	-4.65616	2.55608	0.964972	0	0	No
Gm25048	0.0410615	-4.60229	1.29208	1.95115	0	0	No
Gm23125	0.0410615	-4.60229	1.10924	1.67505	0	0	No
Gm22680	0.0410615	-4.60229	1.70405	2.57326	0	0	Yes
Mir350	0.0417844	-4.73766	0	3.1386	0	0	No
Gm25055	0.0417844	-4.73766	0	4.08844	0	0	No
Gm22938	0.0417844	-4.73766	0	2.58934	0	0	No
Gm49386	0.0417844	-4.73766	0	2.46604	0	0	No
Gm28003	0.0417844	-4.73766	0	4.56943	0	0	No
Mir16-2	0.0420411	-4.69129	3.0942	0.46725	0	0	No
Gm26186	0.0420411	-4.69129	2.35159	0.35511	0	0	No
Gm25788	0.0425874	-1.2795	17.9511	14.5703	3.96771	9.42703	No
Gm20554	0.0426081	-1.10155	1.89967	1.00026	0.839765	0.502231	No
Mir410	0.0429061	-2.04684	10.1612	6.57611	2.56677	1.32576	No
Gm18276	0.043059	-1.19335	4.93203	2.83015	1.7442	1.6216	No
Gm20681	0.0432814	-1.79031	1.6363	1.67671	0.51667	0.426983	No
Mir7223	0.0439332	-1.129	30.6729	29.5925	13.5592	14.0069	No
B930036N10Rik	0.0442772	-1.00322	1.5925	0.814127	0.483985	0.71207	No
Mir5125	0.0444007	-2.52113	2.9767	8.99012	0.657937	1.35932	No
Gm22987	0.0450993	-2.53076	1.19491	2.70663	0	0.654794	No
Gm25313	0.0452857	-1.28366	75.0077	20.2811	25.0924	13.8861	No
Mir669a-2	0.0452857	-4.57313	0.60608	2.28808	0	0	No
Gm25869	0.0452857	-4.57313	0.549437	2.07424	0	0	No
Gm22804	0.0452857	-4.57313	0.582077	2.19746	0	0	No
Gm24546	0.0452857	-4.57313	0.57637	2.17592	0	0	No
Gm6563	0.0453076	-1.53889	1.67175	2.45435	0.410561	1.01788	No
Gm20302	0.045761	-2.28934	1.28269	2.58262	0.189007	0.585743	No
n-R5s28	0.0459024	-2.29399	8.89257	2.6111	0.873564	1.35361	No
Mir7242	0.0467773	-1.53356	11.1626	19.6659	4.60556	6.11694	No
Gm25335	0.047295	-2.99554	7.99085	1.29288	0	1.04258	No
Mir683-1	0.0476183	-1.19033	15.6413	35.8368	9.06022	13.7927	Yes
Gm21769	0.0485786	-2.08487	11.1224	3.59909	1.40479	1.93489	No
Gm26639	0.0487448	-2.43847	0.566376	1.71055	0	0.41382	No
Snora62	0.04912	-1.15878	26.8302	12.2143	9.7675	7.56749	No
Gm22451	0.0492498	-4.74074	2.33602	0	0	0	No
Gm23053	0.0492498	-4.74074	3.67436	0	0	0	No
Mir7074	0.0492498	-4.74074	5.59903	0	0	0	No
Traj30	0.0492498	-4.74074	5.97862	0	0	0	No
Gm22534	0.0492498	-4.74074	3.39172	0	0	0	No
Gm10750	0.0494603	-1.07922	1.7957	1.32636	0.82832	0.64175	Yes

### Sheet: Up
gene	FDR	logFC	spc_DMSO_rep1	spc_DMSO_rep2	spc_dTAG_rep1	spc_dTAG_rep2	Promoter_Nfya_binding
Paf1	1.40754e-41	1.21167	20.4003	21.0194	48.6056	47.8209	Yes
Dcaf11	5.30706e-31	1.23417	6.03925	6.05051	15.3806	13.1937	Yes
Naif1	2.15137e-27	1.0059	12.605	12.782	25.7985	25.4378	Yes
Gnaz	9.95765e-26	2.07634	1.23699	1.36411	5.48263	5.58932	Yes
Nans	9.57014e-24	1.7948	1.64267	1.62788	5.21926	6.1886	Yes
Lcn2	1.18144e-21	1.79575	5.76019	5.85532	16.1301	24.4208	No
1700055D18Rik	2.20068e-14	1.00443	6.10023	7.30266	13.8745	13.2356	Yes
Esrrb	4.4156e-14	1.46373	1.37082	1.70302	4.7791	3.78258	No
C3	5.70468e-13	3.16515	0.422948	0.448807	2.02127	5.8673	No
Arg1	1.9249e-12	3.66213	0.131934	0.179308	1.63303	2.45812	No
Gm47645	2.26178e-12	1.0254	17.4358	14.0086	32.7278	31.3176	No
Gm20611	2.52002e-12	1.09834	10.8119	11.0285	23.8975	23.1198	No
Serpina3n	4.6215e-11	2.57954	0.541185	1.61296	5.41428	7.85626	No
Lrg1	4.6215e-11	3.03875	0.626312	0.346787	3.13782	4.76679	No
2010001K21Rik	7.2317e-10	1.33631	1.99205	1.83425	4.25267	5.44327	No
Prr11	1.22722e-09	1.16283	2.0601	2.18229	4.62139	4.94246	Yes
1700013M08Rik	1.2983e-09	1.03235	7.06589	7.88267	15.4071	15.4082	No
Hbb-bs	1.31364e-09	2.13171	2.44957	1.67614	8.25677	9.71789	No
Dnah5	3.64436e-09	1.11711	0.522593	0.590449	1.25646	1.17777	No
Sars2	5.05122e-09	1.17622	2.46658	2.21073	5.63229	4.95928	Yes
Dnah9	6.19811e-09	1.04689	0.600836	0.740322	1.38831	1.41058	No
Vamp1	1.36429e-08	1.02546	1.04662	0.964878	2.16252	1.94345	Yes
S100a9	1.91768e-08	4.49195	0	0.425179	3.38548	7.81739	No
Selenop	3.76888e-08	1.31667	8.43991	6.45058	13.5521	23.6537	No
Plin3	4.08117e-08	1.72288	1.2112	0.703466	3.63812	2.63785	Yes
Ccn5	6.11355e-08	3.42034	0.0916681	0.322995	1.37777	3.34884	No
S100a8	6.95009e-08	7.76892	0	0	1.34811	2.70787	No
Col15a1	8.3579e-08	1.3822	0.648179	0.678171	1.91568	1.56453	No
Tubb3	9.36748e-08	1.8811	0.912689	0.807932	3.36682	2.98934	No
Gm43784	1.26667e-07	1.20023	2.17204	2.35063	5.29159	5.17975	No
4930571N24Rik	1.40303e-07	1.3235	4.33695	5.50311	13.5268	11.3878	No
Tmem176b	2.14054e-07	1.42985	1.78527	1.61005	3.90212	5.27646	No
Gm42743	4.87528e-07	1.38572	2.68464	3.64275	9.73495	7.00036	Yes
H2bc18	4.979e-07	1.30438	12.4986	15.4953	40.3811	29.4537	Yes
Tubb2a	6.47582e-07	1.52926	1.38759	1.84723	4.74573	4.73567	No
Gm20628	7.70698e-07	1.23747	1.64575	1.87772	4.81778	3.55727	Yes
Jade2	1.38068e-06	1.04411	0.606475	0.668306	1.39121	1.2575	No
Ext1	1.62132e-06	1.28928	0.516785	0.71444	1.72463	1.32288	Yes
Gm30954	2.26408e-06	1.24009	3.30389	3.99865	7.98986	9.45176	No
1700049E22Rik	3.0366e-06	2.05029	3.24677	1.75103	8.30403	12.1789	No
Ros1	3.19895e-06	1.3263	0.461185	0.411007	1.16975	1.02194	No
Klk1b7-ps	5.74154e-06	1.05079	8.43506	9.71406	20.4142	17.5086	No
Gm12340	7.24812e-06	7.04357	0	0	1.35005	2.32438	No
Zcchc24	1.07684e-05	1.17111	0.967574	0.87667	1.96183	2.20334	No
Sh3bp2	1.12709e-05	1.46769	0.478967	0.609622	1.37928	1.67479	No
Spp1	1.25489e-05	3.97957	0.0713468	0.10774	0.567711	2.44356	No
Mx1	1.58195e-05	1.24492	0.854277	0.961658	2.01866	2.32647	No
Myo5c	1.9881e-05	1.16646	0.600205	0.430292	1.0345	1.27353	No
Gm22133	2.00923e-05	1.51139	21.0349	35.4295	64.3752	99.5047	Yes
Opa3	2.00962e-05	1.05043	1.86249	1.27524	3.6206	2.86321	Yes
Gm5766	2.54275e-05	1.17469	1.75448	2.20035	4.33799	4.69849	No
Gm36074	2.55806e-05	1.22664	5.47113	5.7082	13.8957	12.4466	No
Ftl1	2.77617e-05	1.4655	2.764	3.94198	6.40016	12.3414	Yes
Ces5a	3.2343e-05	1.44833	0.639468	0.96565	2.40736	2.05353	No
Efemp1	3.31889e-05	2.27696	0.173166	0.370451	1.30134	1.44974	No
Xirp1	3.8288e-05	1.00515	0.839854	1.07587	2.04404	1.84435	No
Gm43356	4.14757e-05	1.26899	4.24754	6.26836	12.7169	13.0486	No
Eaf2	4.93584e-05	1.65807	0.430497	0.274255	1.22509	0.98294	Yes
Tceal9	5.17989e-05	1.43433	2.09761	2.35427	5.01225	7.14527	No
Cd74	5.4655e-05	2.6147	0.280118	0.185063	1.82647	1.02334	Yes
Gm5790	5.60961e-05	1.57291	1.58104	1.44507	3.31064	5.73791	No
4930595D18Rik	6.22631e-05	2.06473	0.718702	1.03103	3.11354	4.39785	No
4933413C19Rik	6.52378e-05	1.03101	2.81088	4.90539	7.97122	8.01643	Yes
Egr1	6.66223e-05	1.64083	0.275331	0.386075	0.892559	1.20941	No
Rtn4rl1	7.53537e-05	1.33942	0.583728	0.730368	1.73994	1.62983	No
Gm15972	7.75186e-05	6.5692	0	0	1.24347	1.66988	No
Gm33684	8.48815e-05	4.25819	0.447071	0	2.96447	5.51222	No
Amn	8.65137e-05	1.0467	2.83901	2.31216	5.02003	5.62277	No
Gm12434	0.000103324	1.13831	5.31179	8.56505	16.1583	14.8828	No
Gm14525	0.000110602	1.58018	1.58002	1.64035	4.24896	5.47153	No
Gm32766	0.000112726	6.50105	0	0	1.23079	0.880215	No
Gm35549	0.000114311	1.3295	1.46641	2.0802	4.47875	4.58603	No
Gm47112	0.000139808	1.2888	2.15178	1.94382	3.94074	6.10628	Yes
Tgm2	0.000141046	2.44449	0.0510328	0.443117	1.03774	1.75947	No
Ifi30	0.00014342	2.09165	0.838998	0.452485	2.5962	2.84612	No
Pnma2	0.000155059	1.09549	0.560746	0.757639	1.40032	1.45554	No
Ms4a6d	0.000165763	2.53443	0.237192	0.230259	0.868781	1.88777	No
1700012J15Rik	0.000190952	1.06318	7.73878	8.38768	17.6567	16.3017	No
Gm28441	0.000193964	2.50889	0.131325	0.330519	1.50939	1.27936	No
Gm47288	0.00021761	1.08169	23.9358	32.6574	63.115	58.2954	No
Gm10800	0.000227066	1.42491	15.0537	47.0117	83.3208	84.6887	Yes
Rad21l	0.000287457	1.34986	1.16942	1.07025	2.88239	2.8481	No
Timp1	0.000341261	4.09513	0	0.0999746	0.64386	1.51163	No
Gm6166	0.000342353	3.13091	0.287481	0.32559	3.05	2.62558	No
Rnf5	0.000363675	1.0238	2.41819	2.75372	5.32738	5.28604	Yes
Gm7191	0.000387793	1.176	2.73165	2.60055	6.40525	5.69472	No
Gm10801	0.000448817	1.36793	9.7983	29.8567	51.6677	51.882	Yes
Gm21738	0.0004653	1.39277	1.98556	3.38945	7.02186	7.41138	Yes
Gm33914	0.000467635	1.85632	0.273441	0.412918	1.45052	1.09884	No
Gm5207	0.00050952	1.91529	0.372559	0.421946	1.41636	1.63325	No
Angptl4	0.00054318	1.29702	0.796925	0.714532	1.39447	2.33514	No
Sh3bp4	0.000627997	1.14184	0.575018	0.486262	1.23029	1.11335	No
Tnnt1	0.000643344	1.95473	0.240067	0.281961	0.943322	1.12064	No
Gm44040	0.00080096	1.82589	1.29445	1.22171	4.95928	4.0393	No
Gm34358	0.000801907	1.94446	0.795651	0.86775	3.36092	3.14892	No
H2ac6	0.000816726	1.15434	1.65805	1.10882	3.58101	2.55269	Yes
4930562D21Rik	0.000834066	1.15771	1.64611	1.26825	3.17803	3.31363	No
Decr2	0.000837059	1.06632	1.3739	2.05798	2.99755	4.29059	No
Gm12107	0.000848968	1.36945	2.71134	1.84745	4.67735	7.06647	Yes
Gm28821	0.000861252	2.30083	0.481884	0.654916	3.57875	2.20054	No
Gm1647	0.000988208	2.16666	0.399931	0.603928	2.33366	2.33766	Yes
Gm47729	0.00101432	1.25228	3.30899	6.66247	12.0922	12.1892	No
Col4a2	0.0010396	1.3671	0.67503	1.34125	1.6098	3.65039	No
Tnfrsf1a	0.00105774	1.43075	0.49918	0.513957	1.24376	1.51277	No
Atcay	0.00110748	1.05482	0.779744	0.966421	1.57388	2.09613	No
Gm14092	0.00113782	1.39646	2.2868	2.23023	6.57084	5.39542	No
Gm33086	0.00115866	1.29814	4.52229	5.51576	11.9947	13.0261	No
Prr5	0.00124321	1.5235	0.460014	0.648349	1.5726	1.68054	No
Gm26574	0.00127404	1.25351	0.796312	1.43056	3.01035	2.40754	No
Mogat2	0.00128052	1.01072	1.76209	2.22548	3.62565	4.50612	No
Ugt1a6a	0.00128351	1.02203	0.6817	0.782362	1.45854	1.54405	No
Mgst1	0.0013096	1.55755	0.554896	0.970246	1.60088	2.9874	No
1700022E09Rik	0.00136607	1.25745	2.55992	2.73264	6.47762	6.28838	No
Gm35309	0.00136607	1.42048	2.58282	2.97163	6.52432	8.53698	No
Gm4251	0.00141436	1.15183	3.51508	4.97632	11.1879	7.94562	No
Gm40655	0.00144211	1.74384	0.375254	0.401387	1.52061	1.11385	No
Platr16	0.00145758	1.24409	2.65217	2.73675	6.56552	6.29784	No
Gm4355	0.00152054	1.92078	0.353623	0.46725	1.32874	1.85705	No
4930544M13Rik	0.00155991	1.80882	0.31951	0.482486	1.07344	1.80922	No
Gm44350	0.00158785	1.08338	29.8209	19.6211	58.7567	45.5224	Yes
1700120O09Rik	0.00159143	1.05044	4.09182	2.77146	7.50129	6.64981	No
Srrm3os	0.00159143	2.08857	0.277529	0.314318	1.30863	1.26734	No
Ush1c	0.0016071	1.00524	0.727817	1.00934	1.74658	1.79067	No
Gm49036	0.00171213	1.06626	4.90866	6.80915	13.6251	11.2599	No
Trip10	0.00174724	1.04503	0.90588	1.08878	1.79795	2.36385	Yes
Psme2	0.00174724	1.62805	0.699878	0.402619	1.94472	1.4306	No
Cd14	0.0019113	1.45231	0.916469	0.563829	2.22073	1.79804	No
Gm43357	0.00200628	1.19961	4.8132	7.00875	14.4381	13.1878	No
Gm16175	0.00205684	4.1161	0.237056	0	2.7246	1.73204	Yes
Ccdc152	0.00207385	1.01098	6.40713	4.70691	7.76977	14.6687	No
Gm49729	0.00210463	1.25069	1.04982	1.28044	2.99868	2.61828	No
4930562F17Rik	0.00235125	1.48232	1.65346	0.878527	3.24857	3.74733	No
Gm38102	0.00244491	1.02654	1.34812	1.34981	2.79837	2.73016	No
Gm33472	0.00258203	1.13688	0.647425	0.611041	1.3515	1.42897	No
Gm26427	0.0026781	5.76091	0	0	1.94307	4.51624	No
4930578I07Rik	0.00272395	1.4833	0.557046	1.03531	2.46247	2.11329	No
1700014L14Rik	0.0028131	1.71511	1.71114	1.1997	5.40302	4.13024	No
Gm15486	0.00286513	1.27126	2.43335	2.42521	5.67961	6.13382	No
Tmem198b	0.00286514	1.09698	0.751698	0.712754	1.34463	1.80414	No
4930421P07Rik	0.00291574	1.93315	0.884057	1.335	3.90805	4.84449	No
Gm28181	0.00291763	2.28154	0.427873	0.323062	1.74013	1.9539	No
Serpina3c	0.00291874	1.39522	0.557879	0.802327	1.36225	2.28068	Yes
1700065J11Rik	0.00301191	1.2144	4.43697	3.87354	8.7037	10.6373	Yes
Aebp1	0.00316203	1.34942	0.709882	0.546929	0.973449	2.23611	No
Gm24355	0.00319307	5.64452	0	0	2.13021	3.08075	No
Gm6051	0.00320595	3.97677	0.167016	0	1.47662	1.37284	No
Gm34307	0.00324786	1.10353	2.75443	3.83446	7.2296	7.15384	No
Gm40263	0.00325672	1.65478	0.810894	2.52557	6.00425	4.90644	No
Pnpla1os	0.00326232	1.09058	0.550315	0.516855	1.00869	1.2749	No
Ugt1a1	0.00337087	1.06037	0.951633	1.33725	2.31373	2.53497	Yes
Colca2	0.00337087	1.16886	1.22936	1.55808	3.02779	3.32825	No
Hspe1	0.00337087	1.07459	2.19365	1.95744	3.38521	5.39117	Yes
Gm12402	0.0034322	3.97918	0.176017	0	1.24496	1.76834	No
Gm5767	0.00359034	1.01139	3.70889	5.89864	11.1629	8.50441	No
Fam72a	0.00380168	1.10276	0.885469	1.01298	2.15879	1.9605	Yes
Ccn1	0.00428304	1.33841	0.524129	0.63758	1.54464	1.43607	No
1700072B07Rik	0.00428846	1.01275	7.13404	5.48625	11.5634	13.8757	No
Gm47733	0.00432312	1.54355	3.56302	2.69023	8.46596	9.76238	No
Gm19287	0.00439344	3.92852	0	0.123991	1.59706	1.04987	No
Gm26403	0.00445475	3.04969	1.11981	0.42275	6.93027	6.13636	No
Gm22019	0.00453297	5.52062	0	0	2.70714	3.35582	No
Gm5672	0.00462736	1.69237	0.692385	0.760407	1.83645	2.93185	No
Gm34672	0.00477024	1.69086	0.66003	0.533946	1.3755	2.49735	No
Gm32365	0.00478219	1.05259	1.41176	1.2436	3.00153	2.51734	No
Gm15589	0.00485279	5.52288	0	0	0.767189	1.38691	No
Gm44442	0.00491091	1.90583	0.436288	1.48237	3.18227	4.38311	No
Gm13047	0.00495659	2.57927	0.216404	0.163394	1.40306	0.922336	Yes
Gm41653	0.00519257	1.28681	0.921256	0.644062	1.81	1.9944	No
Col4a1	0.00524281	1.32902	0.669498	2.28366	2.73673	4.75498	No
Gm20528	0.00524655	1.57495	0.608934	0.752351	1.9577	2.17401	No
Olfr1413	0.00525839	1.31677	0.716117	0.643688	1.6582	1.74409	No
Gm13230	0.00536077	1.01576	1.60505	2.67742	3.76215	5.04545	Yes
Slc36a1os	0.00549274	1.48097	0.57637	0.36647	1.36782	1.24674	No
Hba-a1	0.00555119	1.75568	0.868815	0.546659	1.98435	2.77723	No
Igkv17-134	0.00558692	2.4166	0.506809	0.510215	2.68847	2.93152	No
Gm44196	0.00564271	1.13152	0.679349	1.06533	1.98668	1.90909	No
4930425L21Rik	0.00564271	1.66459	0.619274	0.405234	1.24103	1.99841	No
Gm11313	0.00579733	3.32746	0.272175	0	1.20317	1.49148	No
Gm29044	0.00580926	2.11248	0.963767	0.363842	2.55625	3.08075	No
Gm36569	0.00583877	1.01748	2.4978	2.34593	5.17077	4.6738	No
Map3k7cl	0.006112	1.00947	1.28113	1.93462	3.42948	3.15268	No
Gm40576	0.00654833	2.31455	0.0510328	0.346787	0.947498	1.21182	No
Mir5107	0.00661332	5.38518	0	0	2.95324	3.05074	No
Gm24900	0.00661332	5.38518	0	0	1.93944	2.00347	No
Gm47089	0.00683124	5.38749	0	0	1.25246	1.94071	No
Kbtbd8os	0.00695445	1.0442	9.91303	5.09379	14.6071	16.0954	Yes
Zc2hc1b	0.00700348	1.4538	0.558935	0.9975	2.11143	2.27395	No
Mir669k	0.00716359	3.7638	0	0.349518	3.27414	3.38224	No
Gm28932	0.00718875	1.8609	0.988064	2.48676	9.02683	4.06082	No
Cntn5	0.00721032	1.14013	0.661726	0.342884	1.03243	1.16132	No
Gm23362	0.00726382	2.98882	1.19979	0.452946	8.48605	4.931	No
Ccnj	0.00729454	1.05609	0.674969	0.448474	1.30092	1.02331	Yes
4930419G24Rik	0.00732523	1.40602	0.833504	1.38453	2.25987	3.75547	No
Gm13195	0.00756156	5.38039	0	0	1.39402	0.617162	No
Gm37443	0.00779398	1.08409	0.644671	1.00491	1.48926	2.07023	No
4930587A21Rik	0.00796281	1.40637	0.828998	1.40834	2.87065	3.2178	No
Gm47660	0.0080022	3.76115	0	0.117121	1.37143	0.850023	No
4930587E11Rik	0.0080022	1.1632	1.73792	1.62894	4.39765	3.17452	No
Gm27500	0.0082139	3.21571	0.17497	0.132109	1.85632	1.27841	No
Gm34664	0.00823049	1.01169	1.78402	2.56872	3.4847	5.41857	No
Fasl	0.00830776	1.35243	0.485615	0.527073	1.39536	1.21967	No
Gm10073	0.00838467	2.35409	0.3438	0.648958	2.58365	2.82595	No
Gm47453	0.00846872	1.35263	0.993846	1.73168	3.58229	3.56092	No
Gm13850	0.00847088	1.06441	3.3028	2.85	6.25727	6.63623	No
Mir1901	0.00852099	2.9664	2.26115	0	7.99647	8.94885	No
Gm47574	0.00875953	1.14981	1.00927	1.49686	3.47363	2.17274	No
Gm16180	0.00881233	3.72775	0.188429	0	1.66593	1.03256	No
AC157997.1	0.00900385	5.37748	0	0	7.5603	1.95248	No
Kel	0.00904564	1.49545	0.212008	0.480224	1.21836	0.793876	No
Gm39164	0.00941307	1.28633	4.21512	4.35512	11.9645	9.1177	No
Gm38151	0.00948683	5.53188	0	0	0.179851	1.85789	No
Gm22029	0.00948683	5.53188	0	0	0.429562	4.43745	No
Gm21974	0.00949956	1.01365	1.06786	1.0024	2.21993	1.97692	No
1700054K02Rik	0.00963727	2.33334	0.469067	0.472221	2.90297	1.99921	No
Gm47481	0.00967223	3.25359	0	0.187294	0.767594	1.4726	No
Gm23177	0.00984875	5.23821	0	0	1.71825	2.21872	No
Gm8378	0.0101765	1.28863	0.621498	0.674556	2.24942	0.940117	No
Gm43109	0.010184	1.35364	1.17111	1.53268	2.89912	4.13572	No
Gm22120	0.0104858	5.24078	0	0	2.22759	4.60227	No
Lgals1-ps1	0.0105352	1.84292	1.27804	1.44746	2.96608	7.00345	No
1700030I03Rik	0.010631	1.14651	1.56024	1.88487	4.52454	3.19195	No
Gm13070	0.0107254	1.34996	1.76063	2.13852	6.97088	3.07617	No
Gm10655	0.0109412	2.12554	0.252497	0.254195	1.71148	0.538084	Yes
Tac1	0.0110236	1.10712	0.397813	0.613789	1.14689	1.07418	No
Gm33308	0.0110329	1.36869	1.05271	1.40625	3.36491	3.10621	No
Rad51ap2	0.0111003	1.01516	0.722142	0.768939	1.81715	1.21761	No
9330161L09Rik	0.0113315	2.09263	0.152701	0.307454	0.76503	1.30165	No
Gm34150	0.0113413	5.73816	0	0	2.03525	0	No
S100a1	0.0114744	1.48713	0.931827	1.15129	2.62132	3.32681	No
Gm7285	0.011524	2.48305	0.202723	0.229597	1.43385	1.11089	Yes
Pramef12	0.0117278	1.23515	0.411277	0.483049	1.13125	1.00166	No
4930480K15Rik	0.0117644	1.18899	0.481226	0.867992	1.46547	1.68478	Yes
Gm5251	0.0118509	3.23404	0	0.282132	0.550604	2.6164	No
Gm23444	0.0118608	5.39663	0	0	0.272131	2.53004	No
Gm23386	0.0119078	5.37392	0	0	3.24857	0.372869	No
Mir18	0.0120977	5.23034	0	0	3.78999	1.11861	No
Gm27169	0.0121493	2.37118	0.23642	0.178507	0.905766	1.29554	Yes
Gm49579	0.0121702	1.5963	0.586299	0.44268	1.4137	1.70377	No
Gm16263	0.0121824	1.97681	0.351333	1.23793	4.45222	2.13917	No
Gm37353	0.0127266	3.63389	0.187827	0	1.66061	0.857717	No
4930405H06Rik	0.0130598	1.06918	2.52699	1.90799	4.40261	4.88736	No
Gm47187	0.0131101	5.6254	0	0	2.72369	0	No
Gm47926	0.013165	1.68467	0.599023	0.710737	2.3454	1.9539	No
Mpnd	0.0133028	1.2927	0.510107	0.674015	1.93927	1.00165	Yes
Prg2	0.0133745	1.922	0.28062	0.423759	1.42658	1.34553	No
Fam50a	0.0134835	1.32536	0.385423	0.407414	0.999559	1.00909	No
Gm34558	0.0138404	2.15578	0.243604	0.306552	1.36404	1.18659	No
Rpsa-ps9	0.0141998	1.70883	1.06287	0.702195	1.46828	4.30758	No
Gm41481	0.015137	1.5367	1.95966	1.61414	4.72519	5.69472	No
Mir291b	0.0152603	5.24746	0	0	0.657937	5.43728	Yes
Gm30381	0.0152785	1.21101	1.73375	0.991705	3.76241	2.49512	No
Gm49929	0.0153549	5.53623	0	0	0	4.2491	No
Gm40271	0.0153827	1.21153	2.50762	3.78672	8.86812	5.98004	No
1700030E10Rik	0.0155066	1.04319	3.99542	2.52419	8.00201	5.36186	No
Gm16240	0.0155343	1.0919	2.10647	2.81948	5.2485	5.42178	Yes
Sox5it	0.01571	1.10962	1.21768	1.43427	2.36847	3.42533	No
Gm13618	0.0157997	2.21014	0.459295	0.462383	1.895	2.51686	No
Gm8652	0.0159853	2.3248	0.365912	0.138139	1.88713	0.612681	No
4930543N07Rik	0.0164543	1.2091	0.635222	0.647486	1.74099	1.24733	No
Gm22888	0.0167389	5.07746	0	0	1.35005	4.18388	No
Gm44589	0.0167389	5.07746	0	0	0.903949	2.80138	Yes
1700025O08Rik	0.0169736	2.06192	0.25785	0.77875	2.62165	2.00172	No
Gm22654	0.0169871	3.571	0	0.42275	4.9502	2.04545	No
Gm23546	0.0170668	3.58327	0	0.324005	1.51758	3.91921	No
Gm45274	0.0170674	1.92937	0.18173	0.823284	1.76738	2.32366	No
Gm50401	0.0171013	1.58295	0.440373	0.9975	2.53072	1.94395	No
1700095J07Rik	0.017811	1.15761	0.66231	1.26489	2.37668	2.02817	No
Mir1957a	0.0181544	5.40121	0	0	0	8.13532	No
Gm10252	0.0181915	1.67481	1.05991	1.3338	1.56181	6.19536	Yes
Gm18870	0.018907	1.51473	0.246326	0.929932	1.92373	1.5748	No
Gm23497	0.018907	2.47878	0.904458	1.02436	7.99647	3.30419	No
Cbr3	0.0190322	1.57537	0.421936	0.672557	1.07767	2.26933	Yes
Gm13189	0.0191224	1.26182	3.73269	3.87521	10.1066	8.30965	No
Gm45083	0.0191763	1.92814	0.660559	0.249375	2.04404	1.35741	No
Gm13793	0.0192856	1.08589	2.68447	4.76317	7.83216	8.33592	No
4930401O10Rik	0.0199036	1.22857	1.12052	1.63567	2.83992	3.75238	No
Gm24151	0.0199094	5.08119	0	0	0.368632	2.66562	No
Gm29668	0.020342	2.22209	0.559903	0.42275	2.4751	2.21591	No
Serpina3h	0.0206037	1.45154	0.491965	0.433363	1.05114	1.49772	No
Gm44124	0.0210437	2.53855	0.373664	0.0940439	0.991088	1.70635	No
9430091E24Rik	0.0216692	1.10383	1.01948	1.57615	2.31772	3.36968	No
Gm13735	0.0218003	1.67486	0.614222	1.19253	1.70671	4.24737	No
Gm16312	0.0219673	3.20466	0.162403	0.122621	2.44091	0.444971	No
Gm23986	0.0219969	5.25226	0	0	0	7.67044	No
Gm24777	0.0219969	5.25226	0	0	0	4.51624	No
Mir23a	0.0221939	5.22198	0	0	6.23725	0	No
Gm12577	0.0223521	1.57936	0.512106	1.31465	3.07878	2.61918	No
Gm28925	0.0224088	4.88669	0	0	0.928162	1.27841	No
Gm11764	0.0230484	2.11786	0.283097	0.285	1.08459	1.46514	No
Gm35996	0.023215	1.02687	0.735506	0.670235	1.2557	1.62145	No
Gm26265	0.0235212	3.0759	0.43548	0.328805	1.54006	5.56817	No
Gm13426	0.0236956	1.16192	1.62689	1.22837	3.13824	3.24185	No
Gm31497	0.0237376	1.78607	0.552882	0.487024	2.19966	1.43069	No
Gm43468	0.0239834	1.58874	0.888511	1.34172	3.66589	3.24593	No
Trem1	0.0243567	1.33973	0.529815	0.340768	0.641906	1.55918	No
Gm16149	0.024892	2.21919	0.570775	0.861917	5.38274	1.56388	No
Gm16420	0.0251643	1.44487	0.549437	0.881552	2.24667	1.75632	No
Gm49603	0.0251891	1.10187	0.357193	0.698036	1.17032	1.15139	No
Gm13114	0.0254574	1.50302	5.54621	5.86266	21.085	11.6504	No
Gm31510	0.0259219	1.08201	3.62664	5.90889	9.11286	11.5057	Yes
Gm10126	0.0267309	2.60355	0.699878	0.264219	2.4751	3.51562	No
Gm17060	0.0268664	1.81905	0.285387	0.430959	1.57697	1.04258	No
Gm38390	0.0269521	1.15239	1.26964	1.54214	2.14741	4.18453	No
Gm25240	0.0269521	4.89342	0	0	0.415816	2.57727	No
Gm21028	0.0269521	4.89342	0	0	0.422578	2.61918	No
Gm11331	0.0269521	2.72636	0	0.462383	2.52666	1.11861	No
1700015O11Rik	0.0271453	1.86892	0.606974	0.523761	3.14316	1.02951	No
Gm25740	0.0271453	4.87731	0	0	2.9146	0.501805	No
Gm23756	0.0271453	4.87731	0	0	2.73563	0.470992	No
Mir7682	0.0271611	5.08619	0	0	0	7.40595	No
Gm26419	0.0271611	5.08619	0	0	0	3.22966	No
Gm20596	0.0271611	5.08619	0	0	0	2.80748	No
Gm49943	0.0271611	5.08619	0	0	0	3.09025	No
Mir6979	0.0274209	3.35368	0	0.792656	7.42529	3.83522	No
Gm22957	0.0274765	5.05774	0	0	3.38062	0	No
Gm11852	0.0284636	2.92808	0	0.399898	2.57544	1.2093	No
Gm50114	0.0289505	1.32817	2.56053	1.15998	3.44099	5.7996	No
Ighv1-82	0.0289565	1.02738	3.65532	3.79489	8.34865	6.95507	No
Gm41	0.0293254	1.83191	0.402276	0.260344	1.62587	0.734803	No
Fam90a1a	0.0293254	1.384	0.591948	0.352852	1.62514	0.825172	No
Gm13725	0.0294228	3.2016	0.284009	0.214438	4.51974	0.518774	No
Gm15762	0.0305026	1.26391	2.64819	2.66599	5.15088	7.73955	No
Gm47879	0.0305154	2.11817	0.350635	0.264744	1.24001	1.49444	No
Gm34215	0.0310336	1.10998	1.45055	1.86832	3.84736	3.42888	No
Pced1c-ps	0.0311069	1.64613	0.547974	0.472849	1.93789	1.28692	No
Gm24083	0.0313505	3.35297	0	0.369906	3.89828	1.34233	Yes
Gm40923	0.0314623	1.05428	3.28894	1.67622	4.5071	5.70724	No
Gm49145	0.0316928	1.46405	0.673423	0.508462	1.66708	1.59911	No
Gm6133	0.0320766	1.6924	0.434102	0.468236	0.87725	2.09562	No
Gm34517	0.0332779	1.13231	1.58148	1.34983	2.43167	4.01913	No
Gm8885	0.0332779	2.24682	0.294932	0.148457	0.782263	1.34682	No
Gm14664	0.0333592	1.09263	2.82514	3.35201	5.11445	8.23212	No
Gm25123	0.0334517	3.12903	0.485866	0.366849	7.30256	0.887489	No
H3f3a-ps1	0.0338513	1.83415	0.860338	0.541326	3.16933	1.83342	No
Gm48954	0.0338513	1.00968	1.24907	1.13172	2.94488	1.86329	No
Gm10087	0.0338958	1.90876	0.178151	1.47962	3.15012	3.57954	No
Gm20484	0.0345101	1.83607	1.01801	1.34511	3.15012	5.57851	No
Mcrip2	0.0347822	1.17145	0.62973	0.849058	1.82934	1.56109	No
Mir339	0.0348287	4.89857	0	0	0	3.91512	No
Mir6404	0.0348287	4.89857	0	0	0	3.99842	No
Gm6486	0.0349277	2.93818	0.270921	0	1.55692	0.494867	No
Gm44356	0.0350628	4.66796	0	0	1.87305	0.967443	No
Gm50458	0.0352387	4.87227	0	0	2.24592	0	No
Mir6941	0.0352387	4.87227	0	0	6.16677	0	No
Mogat1	0.0353788	1.22413	0.566012	0.797744	2.10177	1.13727	Yes
4930522N08Rik	0.035578	1.30458	1.0269	0.872268	3.06415	1.64127	Yes
Gm47143	0.0359363	1.08456	1.15393	1.51325	2.3089	3.43902	No
Foxr1	0.0359879	1.03697	0.513448	0.659047	1.36184	1.07855	No
Ighv1-83	0.0367224	1.43714	2.34489	1.13817	5.33098	3.97727	No
Gm24009	0.0371147	2.29861	1.2643	0.954596	6.14782	5.19611	No
Gm41638	0.0371147	2.29861	0.489915	0.369906	2.38228	2.01349	No
Gm37230	0.0373986	1.59833	0.359351	0.705444	2.16042	1.18151	No
Gm10538	0.0381681	1.04393	0.532459	0.922302	1.49534	1.57332	No
Gm26017	0.0384367	4.66433	0	0	3.51196	0.725583	No
Mir31	0.0384367	4.66433	0	0	2.45175	0.506539	No
Gm47470	0.0384367	4.66433	0	0	2.38427	0.492597	No
Mir3066	0.0384367	4.66433	0	0	3.13115	0.646905	No
Trbc2	0.040075	1.11887	1.3593	1.86022	2.92934	4.18992	No
8430422M14Rik	0.0413887	2.258	0.286082	0.162003	1.77051	0.391921	Yes
Gm49302	0.0418943	1.83374	0.100324	0.908984	1.86266	2.01578	No
Olfr314	0.0426945	1.12053	0.280568	0.716999	1.03038	1.20238	No
Gm42982	0.0429188	1.88567	0.256724	0.323062	1.28619	0.937871	No
Mir7051	0.0431616	2.27562	2.41602	0.608065	7.12014	7.35522	No
Gm15422	0.0434003	2.00204	0.434675	0.246148	0.960759	1.78646	No
Gm13458	0.0435252	2.7471	0	0.2419	0.708134	1.31672	No
Rpl31-ps15	0.0435252	1.78677	0.940637	0.71022	4.01956	1.71818	No
Gm7891	0.0440916	2.02328	0.278955	0.315934	1.97303	0.509543	No
Ly6a	0.0441307	1.72795	0.243941	0.51572	0.603883	2.00514	No
Gm48908	0.0455237	1.49899	0.372677	1.12555	2.05931	2.38258	No
Gm44354	0.0463552	4.68301	0	0	0	2.25286	No
Gm26050	0.0463552	4.68301	0	0	0	5.11363	No
Gm16968	0.0463552	4.68301	0	0	0	14.0069	No
Mir6546	0.04691	4.65923	0	0	5.03004	0	No
Gm26355	0.04691	4.65923	0	0	2.97012	0	No
Mir1968	0.04691	4.65923	0	0	4.58621	0	No
Gm25353	0.04691	4.65923	0	0	2.57737	0	No
Snord1c	0.04691	4.65923	0	0	4.10345	0	No
Gm23342	0.04691	4.65923	0	0	2.71185	0	No
Gm24789	0.04691	4.65923	0	0	2.38063	0	No
Gm9547	0.0474042	1.58407	0.788537	0.529225	1.23939	2.72066	No
Gm40916	0.0474566	1.72867	0.25583	0.347692	1.49281	0.560764	No
Gm22145	0.0476459	2.54371	0.397228	0.599848	4.91675	1.45117	No
Gm44574	0.0478308	1.30942	1.50743	1.93489	3.33186	5.36931	No
Svs4	0.0481951	1.29643	0.884662	1.21447	3.41299	1.83629	Yes
Gm20648	0.0482387	2.75848	0	0.405994	0.4754	2.78287	No
Gm27224	0.0487246	1.92728	0.208474	0.393517	1.38237	1.04721	No
Gm37273	0.0492341	1.92515	0.109072	0.576477	1.54292	1.29501	No
Gm45693	0.0492498	1.47946	0.609747	0.268558	1.43757	0.974551	No
Gm20730	0.0497756	2.38275	0.16376	0.247291	1.15826	1.1965	No
Ccn2	0.0498188	1.17235	0.349328	1.59806	1.87125	2.60865	No
