## Supplementary material for "NFYA regulates spermatogenesis through multifaceted chromatin interactions": Dataset EV2

### Sheet: Down
Dataset EV2. Differentially expressed genes of Spg
gene	FDR	logFC	spg_DMSO_rep1	spg_DMSO_rep2	spg_dTAG_rep1	spg_dTAG_rep2	Promoter_Nfya_binding
H2ac15	1.05186e-112	-2.04761	665.849	702.839	160.572	150.344	Yes
Gm44454	8.29315e-91	-2.16624	1489.11	1650.91	365.825	292.412	Yes
H1f4	1.44391e-89	-1.97316	90.4369	95.2059	22.5436	21.8383	No
H2bc15	3.79401e-64	-1.71105	902.816	1036.54	291.377	265.089	Yes
H1f3	1.00276e-45	-1.54035	21.0374	24.657	7.24648	7.48457	Yes
H2bc3	3.14222e-42	-1.49125	912.658	1027.91	354.686	294.538	Yes
H3c2	6.2083e-35	-3.9671	147.689	136.914	14.062	3.27314	Yes
H2ac13	9.14085e-34	-1.14891	583.268	598.245	272.972	228.197	Yes
Tuba3b	1.58745e-31	-1.14891	134.941	133.629	63.058	50.9206	Yes
H1f2	1.93351e-31	-1.32606	1304.88	1296.51	531.621	444.345	Yes
Slc2a3	1.78653e-30	-2.01515	7.34039	7.02789	2.01708	1.33588	No
H3c3	2.32979e-29	-2.57808	59.9559	47.4306	9.62123	7.30962	Yes
1810014B01Rik	3.4884e-28	-1.08492	79.493	74.4436	37.1017	31.1678	No
Dnah8	1.18084e-27	-1.11583	4.79453	5.15775	2.19501	2.11572	No
Gm25745	6.23968e-26	-1.28295	894.042	853.974	305.285	367.372	Yes
Hspa2	9.10123e-24	-1.10354	43.0902	41.1016	19.7532	17.0923	Yes
Gm44367	2.89943e-23	-1.22913	879.435	921.064	416.366	307.117	Yes
Hsp90b1	1.83388e-20	-1.00068	191.624	179.671	85.4008	88.6988	Yes
H2ac4	4.0883e-20	-1.36445	129.443	128.391	53.7166	40.5936	Yes
H3c10	6.92348e-18	-2.15318	59.2229	61.6716	15.354	10.255	Yes
G3bp1	2.82135e-17	-1.80769	6.6212	4.88247	1.35175	1.72368	Yes
Cenpa	4.68716e-14	-1.02736	10.7856	11.5683	5.56857	4.74172	Yes
Gm15344	9.51901e-14	-1.04418	138.629	133.126	64.4932	59.3268	No
H2ac10	3.2695e-13	-3.78666	22.727	16.3939	1.24861	1.36933	Yes
H1f6	5.49776e-13	-1.01753	90.3099	77.1841	43.1551	34.7468	No
Arrdc4	1.38088e-12	-1.02254	12.9306	13.821	6.37289	5.99061	Yes
Rsph1	1.5554e-12	-1.65685	16.8465	20.8583	5.87038	5.34757	No
Piwil1	4.72903e-12	-1.50958	6.19542	6.31084	2.3054	1.82682	No
Tdrd6	9.48437e-12	-1.04254	7.39544	6.98897	3.59784	2.97309	No
Tnp2	2.74454e-11	-1.04868	78.765	82.6501	36.5703	36.6308	No
H3c4	3.72552e-11	-2.44304	8.18826	10.9504	1.9279	1.37481	Yes
H2bc6	6.26034e-11	-1.08829	11.7469	13.3415	6.4805	4.63466	No
Gm44297	8.73681e-11	-3.53995	52.7073	40.5924	3.5333	3.87491	Yes
1700048O20Rik	2.10115e-10	-1.72336	8.96519	12.1112	2.72951	3.23512	Yes
H2bc8	4.58219e-10	-1.56486	43.1371	52.9221	11.8234	18.4394	Yes
Gm10439	6.08988e-10	-1.23534	15.933	16.0544	7.13988	5.64563	No
Gm49343	8.121e-10	-2.21662	13.6724	17.6698	2.86699	3.4206	Yes
Pabpc6	8.87733e-10	-1.63965	6.15596	5.62733	1.98371	1.57411	No
Zfp81	1.28294e-09	-1.33468	5.25164	4.35698	1.52858	2.03464	Yes
Pitrm1	1.3622e-09	-1.01303	8.87335	8.95953	4.61388	3.70123	Yes
Zfp870	2.89269e-09	-2.71726	1.29988	1.51252	0.197878	0.200316	Yes
Cks1b	5.42914e-09	-1.84647	14.2296	12.9387	4.42447	2.70339	Yes
Prm2	1.34283e-08	-1.08116	36.4547	40.0758	16.1607	17.7232	No
Axin2	2.47369e-08	-1.13941	5.33709	5.33253	2.17157	2.36736	Yes
Wbp1	4.53483e-08	-1.3883	11.4344	8.63024	3.35171	3.83276	Yes
1700010I14Rik	4.79688e-08	-1.23608	10.4711	10.6049	4.41971	3.98432	No
Armc1	8.53496e-08	-1.07985	8.50174	10.6246	4.67948	3.82503	Yes
E2f8	9.22375e-08	-1.24806	4.09612	4.97091	1.83059	1.74946	Yes
Ppp1r1b	7.69872e-07	-1.6255	4.98317	4.06183	1.5597	1.19957	Yes
Gm44484	7.72338e-07	-1.24003	162.547	150.279	70.3972	54.2969	Yes
Yif1a	1.40609e-06	-2.04077	5.01702	5.11545	1.62637	0.702425	Yes
Ivd	1.55581e-06	-1.8371	1.91972	1.5933	0.512826	0.411172	Yes
Gm44492	1.55581e-06	-2.94829	33.8487	37.4293	2.35553	6.08915	No
1700094J05Rik	2.82581e-06	-1.08562	26.0732	23.5775	12.3892	9.64079	No
Pnrc2	3.0564e-06	-1.03186	12.8783	11.5881	5.25285	5.96058	Yes
Cep89	3.51289e-06	-1.08037	8.13561	6.56081	2.59528	3.89722	Yes
1700123L14Rik	3.86446e-06	-1.27272	10.4594	10.6796	4.80039	3.44018	No
Sec22c	4.04584e-06	-1.18851	4.31215	4.51893	2.32041	1.33934	Yes
1700008K24Rik	4.38941e-06	-1.83112	9.11472	8.91978	2.44728	2.30048	No
H3c11	4.51573e-06	-4.34626	7.13329	6.51079	0.404051	0.189907	No
Adam3	4.63532e-06	-1.31947	7.13791	5.50791	2.14496	2.59996	No
H2ac20	4.84785e-06	-2.70871	11.145	10.5779	0.638712	2.4016	No
Meig1	4.96307e-06	-1.03562	22.8301	28.7343	11.076	12.4656	Yes
Cdc25c	7.42196e-06	-1.54549	3.68696	2.46311	0.827118	1.14245	Yes
Cfap65	1.12248e-05	-1.48742	1.94504	1.40732	0.584213	0.539184	No
Nlrp14	1.18611e-05	-2.01949	2.42884	1.9124	0.657312	0.353076	No
Zfp101	1.31016e-05	-1.85542	1.37259	1.59234	0.214305	0.543915	Yes
Cfap57	1.58509e-05	-1.51375	3.002	2.84752	0.784885	1.12612	No
Smtn	2.00788e-05	-1.19312	4.56096	4.83664	1.55449	2.28097	No
Ttll8	3.00794e-05	-1.57915	3.65965	2.62372	1.13843	0.84245	No
Spata4	3.38108e-05	-1.24869	13.6749	15.682	6.59861	5.02131	No
St8sia5	3.42514e-05	-1.43744	2.04593	2.06628	0.810148	0.617862	No
Zpbp2	3.73819e-05	-1.51399	5.46906	6.49241	1.97344	1.94782	No
Ldhal6b	4.35235e-05	-1.21417	11.7488	10.8539	5.40143	3.78106	No
H3c8	4.57254e-05	-2.43837	13.1216	7.15265	1.56665	1.91448	Yes
Gm20621	4.57949e-05	-1.94742	6.126	3.87462	1.30984	1.1242	No
Pom121l2	4.59067e-05	-1.31759	3.43413	3.95425	1.31574	1.45767	No
Zfp955a	4.67416e-05	-1.8848	2.30861	1.71986	0.468581	0.550591	No
Gm29050	4.67416e-05	-1.20579	5.84011	5.33105	2.6812	1.88364	No
Zik1	5.49044e-05	-1.09858	4.05936	4.47865	2.01699	1.7287	Yes
Hagh	6.65531e-05	-1.21597	7.7186	7.7526	3.56849	2.69991	Yes
Coasy	8.2871e-05	-1.13726	7.63379	5.65199	3.1568	2.53185	Yes
Ap3m2	0.000100081	-1.15372	4.52028	3.31822	1.77992	1.53516	Yes
H3c6	0.000105392	-2.20257	7.17694	5.15697	1.09253	1.40045	No
AI429214	0.000121326	-2.48547	2.29625	2.2338	0.559287	0.202207	No
St3gal3	0.000143242	-1.34212	3.96573	3.89381	1.31988	1.57908	Yes
Chst1	0.000293126	-2.74377	1.04307	1.35905	0.185894	0.145619	No
Gm37389	0.000357382	-1.24671	7.69645	6.96857	2.59477	3.18579	No
Alkbh6	0.000410741	-1.56845	3.10013	2.28492	1.09008	0.624815	Yes
Gm35315	0.000412815	-1.03996	3.98784	4.56898	2.02354	1.88102	Yes
Hdgfl1	0.000427405	-1.28247	4.82364	6.82522	2.33308	2.15396	No
Fthl17e	0.000444461	-6.87979	1.45928	1.23738	0	0	No
Msrb3	0.000472813	-2.15629	0.993744	1.10175	0.246144	0.192816	No
Faap24	0.000490189	-1.35819	5.27137	4.23455	1.64714	1.82624	Yes
Tpra1	0.000520263	-1.07974	3.2039	3.76023	1.6722	1.42219	Yes
Fbp1	0.000567057	-1.35471	5.72848	6.41993	2.87833	1.60506	No
1700003E16Rik	0.000580692	-1.01033	8.81042	6.89432	3.96283	3.37369	No
Gm14569	0.000603134	-1.18356	2.33545	1.88362	0.827133	0.913924	No
Ttc38	0.000634049	-1.5292	2.53771	2.24426	1.1022	0.467255	No
Gm7444	0.000646321	-1.23772	5.6443	4.01047	1.88089	1.96094	No
Hsf5	0.000661209	-1.02692	3.82063	3.87925	2.07681	1.48295	No
n-R5s193	0.000697164	-2.85346	21770.4	1294.32	1394.79	1599.7	No
Gm47301	0.000697164	-2.85346	39549.5	2351.35	2533.88	2906.13	No
Itgb3	0.000764991	-1.29089	2.03353	1.52417	0.802043	0.568756	No
Tex22	0.000809853	-1.76084	4.61698	6.20404	2.15754	0.860414	No
H2bc7	0.000847772	-1.62897	13.1629	15.1565	5.40342	3.21689	Yes
Slc6a21	0.000861954	-1.28671	3.46892	2.53403	1.45822	0.866795	No
Camk2b	0.00090997	-1.16305	1.28516	1.39295	0.682459	0.444789	No
Il11ra1	0.000913994	-1.16907	2.33319	2.46054	1.04	0.960155	Yes
Gk2	0.000997737	-1.0129	7.39836	9.84497	4.15163	3.86107	No
Gpr108	0.00106333	-1.05622	4.33576	4.96063	2.17591	2.01811	Yes
Hyal6	0.00112481	-1.71049	1.46158	1.72263	0.408909	0.497434	No
Morn2	0.00129759	-1.73361	8.00295	7.70509	2.02518	2.37963	Yes
Unc5a	0.00137068	-1.30004	2.24107	2.01522	0.677329	0.936322	No
Aard	0.00137684	-2.38744	1.7197	4.68707	0.615969	0.521118	No
Tmed1	0.00142094	-1.54015	4.71297	4.01263	1.7492	1.07906	No
Phf2	0.00144844	-1.30633	1.8491	1.47472	0.770779	0.497236	No
1700006A11Rik	0.00154049	-2.11899	1.73529	2.27019	0.653195	0.21671	No
Septin12	0.00157285	-1.31724	4.42635	2.74185	1.37826	1.32438	No
Ppp3r2	0.00161176	-1.02923	4.59647	4.20049	2.2775	1.77977	No
4930519P11Rik	0.00166957	-2.50686	1.54957	2.10027	0.204011	0.383547	No
A430033K04Rik	0.00183553	-1.57976	1.58096	1.56029	0.6688	0.323867	Yes
4933440M02Rik	0.00191558	-1.71136	1.20776	1.11293	0.455261	0.213976	No
Phpt1	0.00209177	-1.70527	8.06237	4.42944	1.23698	2.32557	Yes
Gtf2ird1	0.00217207	-1.04877	1.81361	1.7423	0.994991	0.626964	No
Cfap74	0.00218495	-1.10349	1.00034	1.26239	0.467272	0.517679	No
Magea6	0.00234366	-1.2649	6.41306	7.0529	3.01438	2.25397	No
Ccdc110	0.00259896	-1.25864	3.26016	2.77064	1.25049	1.11671	No
Slc27a3	0.00261639	-1.11725	4.11368	3.93502	2.03622	1.45834	No
Gm9937	0.00279728	-1.73636	4.58758	3.85167	1.73386	0.664014	No
Cers3	0.0028631	-1.82225	1.48675	1.32409	0.510028	0.239717	No
Gm9999	0.00290238	-1.7294	8.48518	6.52985	1.45884	2.74267	No
Tmem256	0.00290238	-1.29605	7.40427	6.32322	2.40456	2.82541	Yes
Ift27	0.00291163	-1.72431	2.16636	1.60913	0.753787	0.327033	Yes
4930458A03Rik	0.00309561	-2.98303	2.05749	2.32044	0.345609	0.162439	No
Gm13092	0.00321358	-1.21368	28.8458	41.74	14.6904	13.8092	No
Zfp661	0.00325275	-1.39498	1.22765	1.22327	0.450128	0.423127	Yes
Gm38342	0.00343172	-1.23175	2.88282	2.66895	1.33744	0.890524	Yes
Mamdc4	0.00365343	-1.0417	2.901	3.08243	1.02222	1.68578	Yes
Catsperd	0.00370484	-1.47301	1.6333	1.82205	0.439448	0.717468	Yes
Slc29a4	0.00370484	-1.24411	2.57287	3.19454	1.36357	0.927241	No
Pls3	0.00371482	-1.3143	1.85012	1.52592	0.724918	0.552514	No
Hist1h2ao	0.00390223	-3.3782	2.41474	5.42	0.345969	0.325216	No
Gm16099	0.00414063	-6.50353	1.92059	0.523461	0	0	No
Gm2762	0.00432997	-1.2224	1.4443	1.81892	0.833965	0.484617	No
Smpd5	0.00465247	-1.52988	2.91887	2.38663	0.618204	1.0896	No
M5C1000I18Rik	0.00465247	-3.54819	0.852823	1.2723	0.163988	0	No
Frat1	0.00473515	-1.33333	2.26922	3.95259	1.07999	1.22423	No
Tysnd1	0.00482264	-1.24164	5.84579	3.38166	2.2883	1.39988	Yes
1700064M15Rik	0.00483526	-2.41635	3.48833	5.18592	1.15859	0.363032	No
Spata16	0.00483526	-1.08799	5.06838	4.0826	2.20162	1.84782	No
Efhd1	0.00486306	-1.3537	3.91439	2.79836	1.52389	0.954987	No
Samd15	0.00526548	-1.10691	3.7666	3.33272	1.46254	1.62478	No
Pbp2	0.00544139	-1.79007	2.71871	4.99805	1.42824	0.671282	No
1700006J14Rik	0.00577068	-1.52283	1.74884	1.85507	0.7483	0.43287	No
Rbm3os	0.00586206	-1.24113	7.86433	7.19584	3.59152	2.41149	No
Luzp4	0.00635268	-2.29673	1.8375	0.984057	0.392589	0.147616	No
Tmem247	0.00655172	-1.64739	5.3898	7.05121	1.31277	2.36521	No
Tmbim7	0.00657702	-1.50982	2.18063	2.72602	0.531125	1.0651	No
Mdh1b	0.00661771	-2.35632	1.38821	2.50798	0.627937	0.0908107	No
Cnn2	0.00668278	-1.28996	3.60306	2.6288	1.55264	0.856667	No
Arsa	0.00676933	-1.63396	0.981954	1.85829	0.49639	0.360566	No
H2ap	0.00678311	-2.44631	4.10729	4.09399	1.00039	0.403022	No
Cabs1	0.00680327	-1.07529	7.38438	7.01333	2.37236	3.99335	No
Prss39	0.00685715	-1.33219	5.01255	4.23795	1.99328	1.46384	No
Flad1	0.00724982	-1.02276	3.06956	2.34616	1.48309	1.03127	Yes
1700003D09Rik	0.00757714	-1.57437	4.17234	3.58546	1.79336	0.674314	Yes
Cetn4	0.00774072	-1.26393	1.45426	2.28599	0.658989	0.793682	Yes
Gm4149	0.00776037	-1.49779	26.4325	14.8124	6.31769	7.35271	No
Gm50068	0.0080949	-1.74302	3.43722	2.76439	1.02933	0.709562	Yes
Ccna1	0.00852434	-2.30808	1.00321	1.82284	0.271496	0.25521	No
AC163638.1	0.00866956	-6.517	0.156738	1.87965	0	0	No
Paqr4	0.00869511	-1.38444	2.21769	2.44585	0.565275	1.09225	No
Gm40392	0.00910272	-6.05506	1.3345	0.925837	0	0	No
Gm29860	0.00910303	-6.07501	0.746896	1.27957	0	0	No
Dhrs11	0.0091362	-1.8126	3.19	2.45762	0.310789	1.16859	No
Gm12462	0.00939703	-1.87261	1.04859	1.02157	0.217363	0.306486	No
Gm11651	0.00943678	-1.0194	6.34449	5.50423	2.77501	2.71084	No
Cst8	0.00956872	-2.36373	3.51695	2.26567	0.778734	0.274508	No
Klhl35	0.00968604	-1.61318	1.80261	1.87852	0.322833	0.789015	No
Cdc42ep3	0.00969263	-1.02695	4.28161	3.66989	2.0857	1.58876	No
Gm37819	0.00969263	-3.68297	0.896275	1.3959	0.15593	0	No
Slco6c1	0.00988221	-1.15091	2.44703	2.58931	1.19787	0.933766	No
Nkapl	0.0101937	-1.32405	5.17299	5.43641	2.95126	1.06701	No
Gpr137b-ps	0.010328	-1.32315	1.21442	1.48159	0.669049	0.347559	No
Tcta	0.0104913	-1.03761	5.74975	6.02578	1.94255	3.39725	Yes
4930503E14Rik	0.0105595	-2.30275	1.47761	0.958868	0.257067	0.201372	No
Dpy19l2	0.0105904	-1.06431	2.15913	2.95857	1.10967	1.17917	No
Gm16350	0.0113094	-5.99695	0.917233	1.83329	0	0	No
Gm48124	0.0113094	-5.99695	0.992926	1.98458	0	0	No
Rab38	0.0113368	-3.60293	0.389111	1.74398	0.157957	0	No
Sppl2c	0.0114232	-1.30464	2.04135	2.72623	0.683651	1.11002	No
Tmem184a	0.0116751	-1.14532	1.2016	1.46494	0.566453	0.562056	No
Hyi	0.0118875	-1.19158	3.67294	2.62465	1.42836	1.16601	No
Abca16	0.0121728	-1.00385	1.22109	1.33125	0.522802	0.666176	No
Hhex	0.0122127	-1.31868	0.943961	1.26434	0.410564	0.416812	No
Mindy4	0.0123634	-1.3329	1.08292	1.32041	0.572638	0.326235	No
Ighv1-84	0.0123634	-5.96527	2.33097	1.05885	0	0	No
4933414I15Rik	0.0123634	-2.22977	1.27821	1.67855	0.566051	0.033256	No
Bik	0.0123634	-1.18508	3.85687	6.72767	2.55726	1.81516	No
Gm11992	0.0125434	-1.5342	1.56248	2.29189	0.795729	0.455302	Yes
Gm5628	0.0126419	-2.73473	1.94988	1.41719	0.316616	0.148812	No
Nkx3-1	0.0127109	-1.58944	1.08833	1.34937	0.389824	0.366441	No
1700041B01Rik	0.0127182	-5.8923	1.21994	1.03443	0	0	No
4933402E13Rik	0.0127645	-1.87071	1.5488	1.5784	0.574052	0.231265	No
Gm38150	0.0134858	-4.18879	2.86601	1.3156	0	0.172681	No
Ascl2	0.0135504	-1.1848	4.24293	3.57231	1.68828	1.53891	No
Gm6136	0.0136908	-1.00733	11.6313	8.67618	5.03228	4.46761	No
Hes1	0.0138274	-1.232	3.07936	2.66382	1.1821	1.11119	Yes
Gm46526	0.014145	-6.03351	3.62665	0.79076	0	0	No
Gm11646	0.0142609	-1.14881	15.9719	16.6637	7.32025	6.48794	No
Gm13393	0.0142814	-5.88116	1.89392	0.938529	0	0	No
Rhox5	0.01459	-4.10019	1.08511	1.28158	0	0.103517	No
Cst9	0.0146483	-1.93525	6.84787	5.19346	2.65898	0.340838	No
Csnka2ip	0.0147061	-1.24249	2.00602	2.05681	0.959746	0.656128	No
Gm36617	0.0148218	-6.18047	0.202317	1.87483	0	0	No
Art3	0.014948	-1.27772	1.19646	1.777	0.59128	0.555812	No
Gm13267	0.0153259	-1.92736	4.29548	2.4692	0.665782	0.983471	No
Gm13282	0.0157503	-5.8753	1.50123	0.545552	0	0	No
4930535G08Rik	0.0167047	-5.79176	1.60426	0.874488	0	0	No
Mettl17	0.0167839	-1.26345	1.58001	1.27318	0.46013	0.648794	No
Rps24-ps3	0.0169418	-3.03962	4.40971	2.95847	0.826195	0	No
D7Bwg0826e	0.0169676	-1.09361	1.86846	1.70404	0.83142	0.740413	No
Dctd	0.0179407	-1.24061	1.44002	1.9624	0.77942	0.572395	No
Gm13229	0.0185468	-6.02025	0.401064	3.27933	0	0	No
Ankar	0.0194108	-1.10455	1.47121	1.34471	0.597226	0.62945	No
Acaa1b	0.0196904	-1.02577	3.57933	4.09164	1.98906	1.55149	Yes
1700064H15Rik	0.0208365	-2.01975	8.65241	4.71646	2.10743	0.990506	No
Gm45528	0.0208941	-1.58386	1.58258	0.874488	0.36962	0.397084	No
Ndufaf3	0.0215296	-1.09533	5.10888	4.30017	2.88212	1.29011	No
Spag6l	0.0216201	-1.04381	1.73481	2.82065	1.34775	0.736177	No
Cd27	0.0220487	-1.35811	1.87439	1.81997	0.677671	0.670548	No
Morn4	0.0224862	-1.49188	1.30393	2.30608	0.564607	0.630253	Yes
Mir378b	0.0228742	-5.60685	4.44658	5.65565	0	0	No
Gm49699	0.0229118	-3.1526	1.09214	1.70095	0	0.267912	No
Tmem25	0.0231652	-1.133	1.63447	2.36046	0.853074	0.850503	No
Gm2676	0.023194	-6.02684	0.11251	1.96255	0	0	No
Gm26505	0.0234098	-5.73379	1.23219	4.92558	0	0	No
Cerk	0.0237738	-1.0933	1.2327	1.43658	0.672957	0.502828	No
Kcnh6	0.0240217	-1.43953	1.44085	0.921551	0.374337	0.439853	No
Rasl2-9	0.0242872	-1.46829	3.09607	4.9163	1.31147	1.3869	No
Dpm3	0.0243103	-1.83912	2.74504	2.99267	0.993861	0.509588	Yes
Gm23169	0.0248839	-5.61996	2.43503	5.97306	0	0	No
Gm25967	0.0248839	-5.61996	1.85526	4.55091	0	0	No
Gm10226	0.0250289	-1.78816	12.0319	9.03637	3.25618	2.44869	No
Gm11464	0.0256801	-2.93776	3.17416	1.93788	0	0.581392	No
1700047E10Rik	0.027127	-2.45728	4.68144	2.09384	0.877104	0.27483	No
Bricd5	0.0272737	-1.14182	5.47089	9.02117	3.91427	2.27031	No
Cldn3	0.0273479	-2.63622	1.73296	0.885601	0.329756	0.0619951	No
1700009C05Rik	0.0275492	-3.92179	0.778716	1.22628	0.105371	0	No
Wdr63	0.027632	-1.25189	1.77093	1.43679	0.4514	0.801499	Yes
Zfp819	0.027632	-1.27658	1.93539	1.86884	0.909116	0.569721	No
Trpd52l3	0.0279324	-1.82283	1.04	1.30055	0.409761	0.210099	No
Hint2	0.0281641	-1.27125	2.74495	4.53712	1.07834	1.72322	Yes
Mir7213	0.0282601	-5.49063	7.17694	7.82436	0	0	No
Dand5	0.0283173	-1.96075	1.60646	0.97751	0.272984	0.342145	No
Gm45838	0.0285024	-1.57823	1.08666	1.54921	0.407189	0.41466	No
Gm26800	0.0286021	-5.4974	0.976804	1.49089	0	0	No
Mir181c	0.0287634	-5.48388	5.36255	4.17592	0	0	No
Cst13	0.0287702	-2.56355	3.39599	1.23411	0.212088	0.498415	No
Gm48699	0.0294902	-2.33216	1.38597	0.926097	0.21779	0.204726	No
Frmd8os	0.0303261	-1.79972	4.01064	4.37244	1.49242	0.765214	No
Gm29054	0.0303261	-1.18394	3.24447	3.89599	1.31707	1.61487	Yes
Mir1956	0.0303261	-1.63704	44.0554	59.4652	22.9936	8.40558	Yes
Gm11665	0.0304142	-6.11583	0	4.69462	0	0	No
Bok	0.0311171	-1.01238	4.15014	6.70599	3.33935	1.7392	No
Gm6657	0.0311777	-1.86049	2.90495	1.55245	0.763039	0.391237	No
Mospd4	0.0314226	-1.84473	4.49805	4.12953	0.720769	1.49057	No
Gm16195	0.0320299	-3.84928	1.54256	1.84988	0.187856	0	No
Gm26394	0.0322345	-5.51169	1.77863	5.81725	0	0	No
Ndufb4c	0.0322345	-5.51169	0.524469	1.71534	0	0	No
Gm10941	0.0326007	-1.74045	3.46683	4.30451	1.52461	0.661456	No
Gm26050	0.0328692	-5.46976	9.74014	3.53959	0	0	No
Mir1933	0.0329333	-6.03415	0	14.3595	0	0	No
Gm5464	0.0338946	-1.60986	0.948935	1.16385	0.433364	0.217263	Yes
Mir215	0.0355123	-5.36439	3.65255	3.31837	0	0	No
Gm26014	0.0355123	-5.36439	3.09913	2.81559	0	0	No
Gm11513	0.0359929	-2.93586	0.998656	2.67237	0	0.415722	No
Ccdc151	0.0360953	-1.29304	1.43739	1.92186	0.660561	0.620937	Yes
Gm13396	0.0362708	-5.51948	0.50318	2.74286	0	0	No
Gm38050	0.0362708	-5.94756	0	4.99707	0	0	No
Gm22248	0.0362708	-5.94756	0	7.92869	0	0	No
Gm26478	0.0362708	-5.37889	2.05055	3.91218	0	0	No
B230207O21Rik	0.0362708	-5.37889	0.849607	1.62094	0	0	No
Gm8672	0.0366145	-5.35713	1.43755	0.89556	0	0	No
Mir192	0.0366145	-5.35713	5.36255	3.34074	0	0	No
Gm22608	0.0371798	-5.46202	6.61951	1.44333	0	0	No
Dydc1	0.0383016	-2.45057	1.23342	2.16644	0.500699	0.0784441	No
Tomm20l	0.0383016	-1.34708	6.15522	5.6781	1.38388	2.92694	No
Gm47536	0.0384698	-5.38654	0.885467	2.57425	0	0	No
Gm49286	0.0384698	-5.38654	2.00532	5.82992	0	0	No
Gm12871	0.0388052	-3.87022	0.933986	2.5456	0	0.178201	No
Gm23711	0.0390963	-5.34957	6.57166	2.68668	0	0	No
Gm20337	0.039261	-1.35086	4.26893	3.19133	1.85672	0.90758	Yes
1700029M20Rik	0.0394438	-1.22528	1.24006	2.08934	0.604073	0.722702	Yes
4930415C11Rik	0.0396664	-5.85545	0	2.0763	0	0	No
Zfp994	0.0397044	-1.19341	0.810015	1.37031	0.510237	0.383704	Yes
Gm19658	0.0401987	-3.31493	3.45845	10.234	0.601685	0.565593	No
Wdr20rt	0.0402206	-1.89758	1.25572	0.836609	0.48143	0.0532414	No
Tyw3	0.040775	-1.19236	1.24268	0.892176	0.387571	0.485764	No
1700020N18Rik	0.0409186	-2.69926	3.49007	1.76656	0	0.713454	No
Igkv14-118-2	0.041353	-5.75673	3.01686	0	0	0	No
Gm4961	0.0417899	-1.67802	1.39454	1.18983	0.590716	0.173526	No
Fam170a	0.0423302	-1.40225	2.16524	3.61953	0.703169	1.32198	No
4933409G03Rik	0.0423678	-1.01256	4.21982	4.34203	2.36741	1.62834	No
Gm26674	0.0431415	-1.89158	1.88606	1.43934	0.172267	0.647733	No
Gm34379	0.0438535	-1.17983	19.2788	13.5847	7.73062	5.92117	No
1700025B11Rik	0.0438535	-3.70223	1.23293	1.20973	0.150149	0	No
Gm1698	0.0438681	-1.25781	1.43842	2.47772	0.875871	0.658665	No
Mir8099-1	0.044066	-5.24165	2.14743	3.51172	0	0	No
Gm45312	0.044066	-5.24165	0.876925	1.43405	0	0	No
Gm22558	0.044066	-5.24165	2.87078	4.69462	0	0	No
Gm7353	0.0442967	-1.25745	2.47412	1.32272	1.01401	0.490207	No
Gm11946	0.044403	-1.01774	1.20799	1.55641	0.649587	0.628581	No
Rfx8	0.0444438	-1.68085	1.05188	1.28577	0.427002	0.255429	No
1700093J21Rik	0.0445835	-3.22149	1.68608	1.03398	0.256669	0	Yes
Gm24399	0.046131	-5.2497	2.76409	7.03135	0	0	No
Gm20082	0.046131	-5.2497	0.617954	1.57196	0	0	No
5330439A09Rik	0.0463756	-1.40355	2.92989	3.59346	0.743353	1.53728	No
Gm5922	0.0467459	-1.6905	1.44094	1.14946	0.513603	0.241397	No
Gm38182	0.0468127	-1.323	2.40639	2.5263	1.19393	0.663186	No
Mir7232	0.0469408	-5.21828	6.44955	3.01344	0	0	No
Nt5el	0.0470674	-1.58881	1.61207	1.03382	0.538922	0.289483	No
Kcnip3	0.0478889	-1.05363	1.74971	2.11717	0.56198	1.1666	No
4930488N24Rik	0.048145	-2.11161	1.78601	0.924884	0.489386	0.102229	No
1700028P14Rik	0.0482444	-1.15677	5.06487	5.01206	2.18257	2.05165	No
Pclaf	0.048805	-1.07594	1.26077	0.957521	0.569307	0.421639	No
Mir761	0.0490427	-2.19568	15.251	32.2755	3.2776	6.16199	No
Mir8101	0.0494499	-1.36935	47.9109	26.1165	17.953	9.14121	Yes

### Sheet: Up
gene	FDR	logFC	spg_DMSO_rep1	spg_DMSO_rep2	spg_dTAG_rep1	spg_dTAG_rep2	Promoter_Nfya_binding
Icam1	1.78217e-27	1.89462	2.70535	2.57432	9.99819	8.48545	No
Pmaip1	1.04679e-24	1.99078	3.01973	3.61863	12.4914	12.2563	No
Plk2	9.87211e-16	1.66772	2.44425	1.93649	6.61894	6.4826	No
Egr1	3.74341e-14	1.89198	1.50533	1.60797	6.42558	4.47353	Yes
Ldlr	6.07445e-13	2.27277	0.418071	0.270381	1.51015	1.63047	Yes
Sacs	1.25797e-12	1.04619	2.3847	2.16651	3.85186	4.94754	Yes
Stat3	1.95635e-12	1.00014	3.19184	3.85428	7.07698	6.16091	Yes
Socs3	1.67198e-11	2.33927	0.707516	0.951319	4.10711	3.77975	No
Cdkn1a	8.22252e-10	2.27481	0.59488	0.627623	2.61741	2.94369	No
Arrdc2	1.09546e-09	1.04167	6.26539	6.5776	13.8473	11.0364	Yes
Junb	1.5513e-08	1.93892	1.58297	2.21885	7.89475	5.82476	No
Idh1	1.83155e-08	1.02721	6.84024	8.82535	14.0535	15.8301	Yes
Ucp2	3.56067e-08	1.45222	0.995058	1.20181	2.56618	3.05998	No
Phlda3	3.72729e-08	1.23863	7.08487	6.38898	14.8063	15.0697	No
Map3k20	7.93577e-08	1.17289	1.86953	1.53411	3.01121	4.17299	No
Ier2	2.72123e-07	1.62776	3.84748	2.68257	10.7332	8.34806	Yes
Bbc3	3.47293e-07	2.32604	0.802506	0.594932	3.6747	2.97655	No
Six5	2.55552e-06	1.02969	4.48947	4.07871	8.78096	7.68319	Yes
P4ha1	2.62475e-06	1.17814	2.18762	2.20429	4.98518	4.36362	No
Pparg	6.06995e-06	1.22732	2.53976	2.54232	5.98914	5.20698	No
Nr4a3	6.81314e-06	1.18868	1.49185	2.47068	4.5351	3.93714	No
Fos	1.32961e-05	1.55137	1.65234	3.25516	7.87256	5.6415	No
Eaf2	1.4225e-05	1.01207	2.52753	2.80657	5.35816	4.75098	Yes
Tgm1	1.96606e-05	1.63797	0.905629	1.08136	3.36122	2.46843	No
Gbp3	2.44802e-05	2.89034	0.250588	0.0910646	1.39871	1.05185	No
Arl15	4.24607e-05	1.08732	2.56042	2.34731	5.10243	4.70754	Yes
Casp3	8.2871e-05	1.20086	2.25442	2.19208	4.03167	5.53361	Yes
Gm38162	9.62497e-05	1.11328	1.70564	2.79733	4.73233	4.39753	No
Zfp467	0.000137888	1.28529	1.10564	1.53729	3.454	2.60479	No
Gm28447	0.000137979	1.45443	1.40308	1.24284	2.72325	4.06572	No
Aph1b	0.000203225	1.1794	1.17531	1.07977	2.52491	2.28275	No
Fam72a	0.000519813	1.37106	1.836	1.35703	3.8655	3.91862	Yes
Gm45804	0.000565457	1.3456	1.72685	1.01705	2.82818	3.72649	No
Gm48885	0.000804672	1.15446	1.34717	1.29703	2.62073	2.90416	No
Gfy	0.000824688	1.16403	2.50747	2.93467	5.56844	5.86761	No
Slc5a5	0.000881165	2.0885	0.419145	0.253864	1.41791	1.3062	No
Gm29264	0.00096159	1.95967	0.86305	0.940905	3.4159	3.21099	No
Gm42991	0.00115667	1.01929	1.70586	1.89848	3.33255	3.51915	No
Star	0.00129098	1.2311	1.16039	0.957833	2.74555	1.95462	No
Gm36146	0.00137068	6.61316	0	0	0.868314	1.4284	No
Fam171a2	0.00137093	2.75783	0.131159	0.238318	0.532431	1.80177	No
Ovgp1	0.00138793	1.28836	1.03392	1.21068	2.12187	3.00284	No
Lrat	0.00143314	1.30334	0.598861	0.666774	1.62931	1.31278	No
Rnu3b4	0.00153022	4.7974	0.315653	0	6.15056	4.69756	No
Nphp3	0.00172472	1.28779	0.515195	0.842506	1.8948	1.22675	Yes
Hic1	0.003352	1.50851	0.854535	0.436078	1.50566	1.9565	No
Mir297b	0.00343172	6.41	0	0	10.6647	3.58036	No
Gm48719	0.00348446	6.33174	0	0	2.76008	1.29726	No
Gm1140	0.0039904	4.58506	0.0871879	0	1.38034	1.19773	No
Svet1	0.00406203	1.22126	0.882545	1.62246	2.25495	3.18943	No
Gm45620	0.0041098	6.24544	0	0	1.06452	1.83455	No
Npw	0.00450661	6.47343	0	0	0.390435	2.07975	No
Gm47079	0.00473515	2.03385	0.293462	0.319935	0.66712	1.67974	Yes
Lrrc19	0.00486306	1.37892	0.933658	0.782986	1.8659	2.3295	No
Bcam	0.00495401	1.60629	0.426264	0.55766	1.32375	1.48833	No
Gm49602	0.00495401	1.16452	1.19374	1.30143	2.40431	2.83825	No
Gm15464	0.00511613	3.67225	0.474577	0	3.85302	2.53533	No
Gm28863	0.00577068	6.32365	0	0	0.577953	2.71642	No
Gm50300	0.0061246	6.06818	0	0	1.77927	2.50881	No
Gm18119	0.00643091	6.16534	0	0	1.61752	0.50683	No
Gm23468	0.0065285	4.52431	0.631305	0	6.15056	11.5632	No
Msantd1	0.00655172	2.09619	0.469404	0.153525	0.886062	1.63895	No
Gm13266	0.00661771	4.46626	0.0820469	0	1.19903	1.03318	No
Gm42702	0.00685715	1.00174	1.35812	1.16336	2.1659	2.57273	No
Gm28791	0.00703621	1.13156	2.33785	2.04735	3.92059	5.08938	No
Hes7	0.00726049	1.65579	0.716107	0.780706	1.92779	2.50249	No
Gm42908	0.00774886	1.32956	2.66454	3.24666	5.82182	8.07433	No
Gm29383	0.00869511	3.48273	0.284087	0.154857	3.11372	1.9513	No
Gm9403	0.00870048	1.96774	0.531443	0.340814	1.02791	2.18302	No
Gm3333	0.00874427	2.94755	0.15602	0.170095	0.950029	1.4884	No
Gm15864	0.00887281	5.96845	0	0	0.900082	2.11523	No
Asah1	0.00891359	1.00766	2.05146	2.03918	2.81674	4.85809	No
Gm8310	0.00896261	2.91435	0.171453	0.186919	1.5312	1.11222	No
Pla2g4c	0.00928959	1.69495	0.4731	0.218214	1.06367	1.06235	No
Gm45809	0.00932224	1.14471	1.03304	1.56527	1.96173	3.38746	No
Aspn	0.00942668	1.21551	1.56405	1.73672	2.50438	4.642	No
Gm32158	0.00942668	5.86596	0	0	1.23316	1.35238	No
AC150312.1	0.00956872	1.62902	0.938614	0.695834	1.78319	2.96563	No
Gm22300	0.00986035	1.61162	15.6924	7.66912	36.2444	31.5924	No
Gm43420	0.0104594	1.52443	0.624166	1.24086	2.41452	2.60593	No
n-R5s197	0.0107421	5.86933	0	0	6.27977	2.62359	No
Gm37954	0.0110467	2.1858	0.329218	0.215349	0.962231	1.39446	No
Gm44589	0.0121884	5.7531	0	0	4.33213	4.07227	Yes
Gm8532	0.0123294	5.8625	0	0	0.540342	1.6931	No
C730045M19Rik	0.0128793	1.45579	1.76285	1.01746	3.15713	4.03614	No
Gm44008	0.0132642	5.75547	0	0	1.61228	0.757785	No
Gm50382	0.0132642	5.75547	0	0	1.60063	0.752307	No
Gm43457	0.0135095	1.41424	0.65096	0.802249	1.82679	1.81441	No
Gm15835	0.0136152	1.38601	8.04382	6.05509	11.4286	23.0209	No
Gm38366	0.0136261	1.14154	2.04472	1.5758	3.09118	4.39899	No
Mdk	0.0138651	1.02943	4.22269	2.86322	8.02732	5.65935	No
Ndufa11b	0.0146064	5.75674	0	0	1.76248	0.552254	No
Pf4	0.0147061	6.41511	0	0	2.1881	0	No
Gm20696	0.0153007	1.37555	0.384825	0.547226	1.05956	1.20669	No
Bzw2	0.0156101	1.05959	0.629789	0.714065	1.21182	1.41309	Yes
Mir466f-1	0.0157211	5.63062	0	0	5.29995	4.15169	No
Mir7069	0.0157211	5.63062	0	0	8.03541	6.2945	No
Npff	0.0166215	2.43692	0.340224	0.370915	1.57447	2.10319	No
Gm23925	0.0169418	1.04854	33.3215	23.4731	54.9388	55.7513	No
Gm23428	0.0172979	5.75809	0	0	8.14045	1.53043	No
Gm37115	0.0178212	1.02088	1.55555	1.25234	2.41899	2.9314	No
Gm18379	0.0178761	2.77121	0.475129	0.388492	1.59122	4.07936	No
Gm7495	0.0180631	5.6332	0	0	1.5593	0.549661	No
Gm15511	0.0184169	3.26528	0.122407	0.266899	1.78885	1.96181	No
Gm1559	0.0184221	2.00133	0.174991	0.500789	1.9979	0.575936	No
Lpar6	0.0187006	1.11746	0.555548	0.702019	1.0456	1.50322	No
Rbp7	0.0188934	4.26392	0.0949595	0	0.578221	1.63061	No
Gm15859	0.0189219	1.08448	5.37765	3.9783	9.00494	9.67403	No
Gm15789	0.0191748	1.3991	1.55527	0.984523	3.05491	3.2737	No
Gpr82	0.0197605	1.66526	0.382272	0.446525	1.06409	1.40662	No
Gm36401	0.0198068	1.1553	2.05081	1.13623	3.02979	3.65627	No
Gm37663	0.0199175	1.1628	1.00833	1.35795	2.49206	2.47838	No
Mertk	0.0206007	1.48539	0.220141	0.737143	1.18727	1.31406	No
Dennd6b	0.0206259	1.02284	0.728528	0.554712	1.15479	1.29733	No
Gm12655	0.0206664	1.96944	0.425688	1.00552	2.41926	2.84268	No
Gm37802	0.0208381	1.89239	0.490139	0.196867	0.785401	1.62423	No
Gm42636	0.0209717	1.88814	0.334967	0.298787	0.964201	1.25496	No
Gm50106	0.0209717	1.21643	2.53461	3.59223	6.07053	7.25389	No
Hspa1a	0.0214839	1.61126	0.390656	0.350738	0.923517	1.21011	No
Gm13192	0.021884	5.74664	0	0	0.399195	4.12774	No
4933426B08Rik	0.0221105	1.66412	0.787309	0.915553	3.38778	1.7425	No
Sfn	0.0230593	1.21207	1.52171	1.29032	3.29453	2.85496	No
Gm6721	0.0231652	2.08565	0.330288	0.874488	3.90741	0.972272	No
Gm15736	0.0243601	5.98011	0	0	2.76775	0	No
Gm11440	0.024511	4.11413	0.129376	0	0.787785	1.92538	No
Gm18029	0.0246137	3.22293	0.161566	0.0880705	1.57408	0.832306	No
Msn	0.0248839	1.02085	0.581914	0.516925	0.984265	1.11027	No
Gm24893	0.0254696	5.49961	0	0	1.80016	0.423045	No
Gm23077	0.0256904	2.54642	1.7633	3.20394	19.3265	8.74719	No
Gm44084	0.0259141	3.49036	0.500105	0	1.01507	4.77089	No
Gm19148	0.0275616	5.87483	0	0	2.51614	0	No
Gm12425	0.027632	5.34766	0	0	1.1437	0.860075	No
Gm10157	0.027632	5.34766	0	0	1.21039	0.910226	No
Gm49567	0.027632	5.34623	0	0	1.38388	1.62608	No
Gm4822	0.0276843	5.8582	0	0	0	2.11832	No
Gm48580	0.0289571	1.83751	1.05871	1.15422	3.09438	4.36315	No
Fbxo2	0.0303036	1.79722	0.635226	0.634818	1.41826	2.72697	No
n-R5s29	0.0303219	3.93171	0	0.624634	4.88427	5.90308	No
Slc25a14	0.0303893	1.10601	1.1825	1.91803	2.31817	3.89599	No
Gm26298	0.0314226	5.76125	0	0	8.23463	0	No
Gm38832	0.0316115	5.74494	0	0	0	2.34156	No
Gm27843	0.03198	5.34321	0	0	1.59678	5.25349	No
Gm11592	0.0323153	1.47722	1.39145	2.91725	5.47467	5.75893	No
Mageb6-ps	0.0325474	1.4843	1.12314	1.15243	3.21832	2.79837	No
9530097N15Rik	0.0338244	1.63128	1.02144	0.695987	2.56561	2.4848	No
Tmc8	0.0339733	1.13185	0.937042	0.681047	1.68456	1.66013	No
Gm48890	0.0346005	1.07912	1.55914	2.1592	4.36203	3.0391	No
Angptl1	0.0346108	1.6393	0.287987	0.523277	0.75989	1.59346	No
Mir6939	0.0356876	3.20216	2.72724	0.991086	30.9988	4.16276	No
Nfkbia	0.0358699	1.72136	0.974014	0.507855	1.13461	3.44204	No
Clic1	0.0360953	1.18849	2.34976	0.909001	3.73854	3.29735	No
Gm24885	0.0361194	5.63797	0	0	3.38281	0	No
Gm22907	0.0361194	5.63797	0	0	7.24887	0	No
Gm22027	0.0362108	1.15861	26.8429	15.8028	36.6128	52.854	No
Gm6135	0.0362708	5.62202	0	0	0	2.30798	No
Gm45892	0.0362708	5.62202	0	0	0	3.14495	No
Gm19667	0.0365114	1.02823	1.04296	0.891799	1.59391	2.10698	No
Nr6a1os	0.0401132	1.14576	3.83039	2.22716	6.63431	6.04147	No
Gm5526	0.0401159	3.11515	0.483553	0	2.55183	1.8452	No
Gm17168	0.0401159	2.05697	1.77863	1.50817	3.36944	9.50196	No
Mir6928	0.0402206	5.18466	0	0	7.11708	2.23005	No
Gm25341	0.0403406	5.17823	0	0	0.619646	1.74743	No
Gm42995	0.0411368	1.03374	2.10182	2.62675	5.49388	3.63851	No
Gm13149	0.0412664	5.50317	0	0	2.44934	0	No
Mir6943	0.0412664	5.50317	0	0	12.5807	0	No
Isg20	0.0413746	1.5379	0.586503	0.599447	2.14278	1.13301	No
Gm16558	0.0415216	3.11257	0.384479	0	1.40469	2.054	No
Rab11fip4os2	0.0415216	2.28334	0.629847	0.257499	1.24645	2.88413	No
n-R5s189	0.0415233	5.48764	0	0	0	6.84665	No
Tmc2	0.0422878	1.3184	0.40281	0.76273	1.05856	1.65035	No
Gm16573	0.0436804	1.26406	1.57099	1.48435	2.42338	4.43613	No
Def6	0.0436804	1.72626	0.306202	0.445099	0.590426	1.72345	No
Pth2	0.0436806	2.04316	0.816538	0.556373	2.486	2.9211	Yes
Rbm46os	0.0441919	1.19462	0.692695	0.517839	1.08461	1.51799	Yes
AU040972	0.0452423	1.00054	2.81361	2.85342	5.49832	5.1685	No
Gm11474	0.045875	5.18649	0	0	2.0983	0.281776	No
Gm14382	0.0460232	1.89508	1.5602	1.19066	3.42011	6.25129	No
Gm17611	0.046131	1.41213	1.4187	2.00158	3.15056	5.34994	No
Gm18391	0.0461887	3.07532	0	0.338897	1.1357	1.66068	No
Gm28151	0.0464523	1.53234	1.64896	0.781614	2.53201	4.10367	No
Gm48889	0.0467312	1.56437	0.206296	0.871511	1.22476	1.7417	No
Gm50469	0.0480861	2.58009	0.344348	0.375411	1.11828	3.02221	No
Gm20732	0.048111	1.3579	2.68351	2.05874	3.87324	7.50936	Yes
Ddit4	0.048111	1.47336	0.505044	0.847082	1.41936	2.09028	Yes
Gm15820	0.0484345	2.57162	0.655586	0	1.71084	2.14428	No
Gm16510	0.0484492	5.35446	0	0	3.00118	0	No
Gm25626	0.0484492	5.35446	0	0	6.98405	0	No
Gm22117	0.0484492	5.35446	0	0	11.1536	0	No
Gm31172	0.0484492	5.35446	0	0	2.32802	0	No
Mir7073	0.0484492	5.35446	0	0	11.6765	0	No
Gm49458	0.0484492	5.35446	0	0	2.40287	0	No
Gm42589	0.0485282	1.19238	1.0124	1.10372	2.22874	2.31793	No
Gm42866	0.0486367	1.27349	0.412718	0.854902	1.08063	1.77176	No
Gm16178	0.0486761	1.68692	1.40995	0.878363	2.94355	4.03518	No
Mir467c	0.0486761	5.33943	0	0	0	7.24192	No
Gm25998	0.0486761	5.33943	0	0	0	13.2541	No
Gm13823	0.0486761	5.33943	0	0	0	2.03613	No
Mir7040	0.0486761	5.33943	0	0	0	11.1503	No
Gm27186	0.0486761	5.33943	0	0	0	2.28816	No
Gm18955	0.0486761	3.33624	0	0.229065	1.53527	0.841853	No
Gm23502	0.0496326	4.99531	0	0	2.29055	1.61487	No
Mir367	0.0496678	4.99362	0	0	3.3213	4.16276	No
Ube2a	0.0499961	1.46874	0.540166	0.392596	1.31566	1.13368	No
