## Supplementary material for "NFYA regulates spermatogenesis through multifaceted chromatin interactions": Dataset EV3

### Sheet: Histone genes
Dataset EV3. List of Histone genes in this study
H1f0
H1f1
H1f2
H1f3
H1f4
H1f5
H1f6
H1f7
H1f8
H1f10
H1f11-ps
H2ab1
H2ab2
H2ab3
H2ac1
H2ac4
H2ac5-ps
H2ac6
H2ac7
H2ac8
H2ac10
H2ac11
H2ac12
H2ac13
H2ac14-ps
H2ac15
H2ac18
H2ac19
H2ac20
H2ac21
H2ac22
H2ac23
H2ac24
H2ac25
H2af-ps1
H2af-ps2
H2aj
H2al1a
H2al1b
H2al1c
H2al1d
H2al1e
H2al1f
H2al1g
H2al1h
H2al1i
H2al1j
H2al1k
H2al1m
H2al1n
H2al1o
H2al1q-ps
H2al1r-ps
H2al2a
H2al2b
H2al2c
H2al3
H2ap
H2ax
H2az1
H2az2
H2bc1
H2bc3
H2bc4
H2bc6
H2bc7
H2bc8
H2bc9
H2bc11
H2bc12
H2bc13
H2bc14
H2bc15
H2bc18
H2bc21
H2bc22
H2bc23
H2bc24
H2bc26
H2bc27
H2bl1
H2bw2
H3c1
H3c2
H3c3
H3c4
H3c6
H3c7
H3c8
H3c10
H3c11
H3c13
H3c14
H3c15
H3f3a
H3f3a-ps1
H3f3a-ps2
H3f3aos
H3f3b
H3f3c
H3f4
H3f5
H4c1
H4c2
H4c3
H4c4
H4c6
H4c8
H4c9
H4c11
H4c12
H4c14
H4c16
H4c17
H4c18
Macroh2a1
Macroh2a2
Macroh2a3
H2ac14
H2bu2
H2bu1-ps
