## Supplementary material for "NFYA regulates spermatogenesis through multifaceted chromatin interactions": Dataset EV4

### Sheet: Down
Dataset EV4. Differentially expressed genes of Std
gene	FDR	logFC	std_DMSO_rep1	std_DMSO_rep2	std_dTAG_rep1	std_dTAG_rep2	Promoter_Nfya_binding
Akap8l	2.80817e-121	-1.44722	30.5107	32.8344	11.9667	11.6824	Yes
Nfatc2ip	2.9175e-86	-1.24852	38.8433	38.3015	16.6896	16.374	Yes
Pdia4	2.24495e-51	-1.78623	15.8393	16.4012	4.68506	4.83997	Yes
Mfsd13b	1.10375e-42	-1.12985	42.3858	36.9148	17.9521	19.0229	Yes
Gm34788	1.46742e-39	-2.18534	3.47867	3.42933	0.772312	0.772916	No
Dmrtc2	2.17288e-39	-1.57803	21.6649	24.2156	8.22782	7.37099	Yes
Gm45141	3.41279e-38	-1.03096	40.5407	38.6125	19.072	20.4571	Yes
Dmrta2	6.17858e-32	-1.83743	7.67694	8.09868	2.25566	2.2352	Yes
1500009C09Rik	4.52105e-27	-1.77228	12.3171	10.4624	3.09729	3.72672	No
Wdr47	1.54053e-24	-1.12649	8.14199	7.69057	3.61247	3.78354	Yes
Txlna	1.86296e-22	-1.24693	5.85955	5.28346	2.4	2.38219	No
Gm12695	9.11954e-21	-1.35277	12.3171	13.6902	4.73704	5.67477	No
Narf	1.86999e-20	-3.40212	1.23052	1.38164	0.129924	0.117442	Yes
Fam185a	5.22137e-20	-1.33696	6.61604	5.73246	2.49438	2.48483	Yes
Prox1	8.08665e-20	-1.50626	2.48732	2.29011	0.744237	0.980277	No
Gm45521	3.02669e-19	-1.88839	18.804	19.3319	5.43951	5.00972	Yes
Gm8221	2.42614e-16	-2.46219	6.61387	6.55487	1.12507	1.30756	No
Slc1a7	4.86437e-16	-3.22391	1.61847	1.47166	0.206486	0.119989	No
Rufy1	1.22682e-14	-1.47504	5.38593	5.49478	1.65667	2.36297	Yes
Tpcn2	3.19951e-13	-1.48908	2.40554	2.55357	1.0032	0.782394	Yes
Fgl2	1.02696e-12	-2.51294	1.84834	1.24944	0.32968	0.212863	No
Atrnl1	2.10925e-12	-1.52109	2.00233	1.63032	0.695269	0.587666	No
Map2k3os	8.81138e-12	-2.19624	4.63352	4.76039	1.12856	0.936862	Yes
Rpl29-ps2	9.18299e-12	-2.59086	3.64799	3.73756	0.734174	0.487574	Yes
Zc2hc1a	9.89987e-12	-1.1006	5.63882	5.81953	3.12484	2.27555	Yes
Fbxl20	2.71588e-11	-1.17572	1.60029	1.28956	0.699181	0.599449	Yes
Lilra5	4.13534e-11	-2.88232	1.67603	2.21064	0.328968	0.191163	No
Zbed5	4.2197e-11	-2.43993	0.942591	1.06471	0.223085	0.145839	Yes
Slc34a3	1.13209e-10	-2.025	2.36388	3.20546	0.823844	0.547125	No
5430416N02Rik	2.54034e-10	-1.28431	3.50649	2.89778	1.27818	1.40627	Yes
Epm2aip1	3.1887e-10	-1.09377	2.32437	2.30701	1.05546	1.15913	Yes
Gm28876	6.84374e-10	-2.26399	7.83221	6.22997	1.67774	1.26168	No
Zfp960	8.19945e-10	-2.29835	1.75866	1.7746	0.39021	0.332568	No
1700012D14Rik	1.03075e-09	-1.31862	3.25721	2.50038	1.20282	1.14552	Yes
Gm25911	1.05581e-09	-3.25262	596.003	26.49	37.1675	28.7974	No
Gm2059	3.41799e-09	-3.73374	6.63179	11.0759	0.96696	0.28095	No
Gm26651	8.09328e-09	-3.51704	1.37414	0.850717	0.179044	0	No
Gm11682	8.78549e-09	-2.14524	10.2754	8.07704	1.74793	2.50024	No
4933416I08Rik	2.86549e-08	-3.0154	3.96445	3.81837	0.296071	0.688187	No
Pih1d3	3.32753e-08	-1.38448	5.66856	6.57228	2.67763	2.0561	Yes
Gm272	3.55242e-08	-1.47107	9.6897	7.84033	2.7178	3.7728	No
Gm28265	4.97948e-08	-1.3652	3.86926	4.50828	1.16679	2.19054	No
Gm15389	8.67778e-08	-3.52641	3.98057	2.65165	0.104173	0.48428	Yes
Got1	1.83507e-07	-1.1036	4.36395	4.81319	2.21336	2.12776	Yes
Gm45378	3.31465e-07	-1.71477	1.9307	1.90214	0.537428	0.654341	No
Kif4	4.3905e-07	-1.19674	1.60262	2.03695	0.717197	0.906642	No
Kmt5c	1.4604e-06	-1.24159	2.37856	1.87149	0.849685	0.987503	Yes
Gm27286	2.81858e-06	-2.07832	26.9625	14.6015	5.81392	4.05415	Yes
Fam102a	3.67659e-06	-1.20864	1.54643	1.18781	0.606183	0.598165	Yes
1500035N22Rik	3.89593e-06	-1.48032	6.36537	6.4515	2.08539	2.61007	No
Ibtk	4.55199e-06	-1.12492	1.07936	0.990661	0.522677	0.439237	Yes
Rabl3	7.93025e-06	-1.01045	1.6543	1.56386	0.838784	0.78493	Yes
Slc6a7	9.14204e-06	-1.18769	2.19086	2.33825	0.84609	1.19404	No
Rnu7	1.16757e-05	-1.61776	76.7469	69.5005	17.9044	31.2126	Yes
Sesn2	1.58739e-05	-1.76092	1.01719	1.13837	0.319445	0.324851	Yes
Derl3	2.25818e-05	-1.08793	4.12698	4.21783	2.19313	1.78015	Yes
Nrarp	2.57316e-05	-2.15395	0.921439	1.1217	0.241834	0.218601	No
Gm28030	2.83169e-05	-1.1555	62.0649	49.6527	20.6127	30.9676	Yes
Vmn2r-ps72	3.73686e-05	-4.5218	1.19913	1.09036	0	0.0889003	No
Gm6268	6.11081e-05	-1.43461	2.66664	4.32687	1.19373	1.44284	No
Gm38287	0.00010034	-2.19764	0.994284	1.17102	0.202963	0.275197	No
Gm38325	0.000137366	-2.03631	1.33286	2.61629	0.654998	0.292784	No
Reck	0.00015189	-1.33859	1.13791	0.886878	0.348421	0.472424	No
Snrnp40	0.000309182	-1.05792	1.46625	2.60448	0.939676	1.05164	Yes
Gm17833	0.000316394	-3.05717	0.957406	1.45923	0.13029	0.151423	No
AC150312.1	0.000325298	-1.64015	2.54535	1.40035	0.382045	0.932426	No
Gm37037	0.000372267	-6.14713	1.92384	0.999621	0	0	No
Gm14597	0.000435307	-1.56653	4.10979	3.75835	1.67786	0.975001	No
Gm34655	0.000646304	-1.19469	4.14999	3.3846	1.55487	1.80707	Yes
Gm47758	0.000828187	-2.74605	1.09083	1.07392	0.117195	0.204306	No
Gm36245	0.000853312	-1.31569	9.28132	6.5206	3.20213	3.25632	No
Gm27997	0.000938906	-1.03126	84.7235	87.0201	41.2254	44.4064	No
Gm36793	0.00127956	-1.9946	2.13807	2.06863	0.225746	0.87454	No
Gm10830	0.00142553	-1.09478	8.01602	8.33017	3.05444	4.81767	No
Gm18186	0.00179422	-1.51021	1.50579	2.32486	0.87822	0.4593	No
Gm45797	0.00179422	-1.2173	1.94621	3.08889	0.68621	1.55305	No
Gm34721	0.00258496	-1.31218	1.17128	0.999826	0.59773	0.27291	No
Manea	0.00311401	-1.06742	1.28493	0.798273	0.484672	0.530151	No
Gm10805	0.0032122	-3.29838	1.36292	2.65563	0.173883	0.202087	No
Mir7233	0.00360938	-3.88438	5.66465	16.4826	1.15632	0	No
Gm29600	0.00460222	-5.57985	0.721229	1.49899	0	0	No
Zcchc12	0.00521713	-1.5156	1.66958	0.712595	0.517303	0.318287	No
Gm37407	0.00562473	-2.07698	1.23968	0.912521	0.2636	0.245084	No
Mir344g	0.0059384	-5.56659	10.5315	0.994928	0	0	No
Ube2nl	0.00646857	-3.71112	1.34163	1.2393	0	0.176826	No
Gm47922	0.00669433	-2.10708	2.11763	0.880248	0.360225	0.334923	No
Gm266	0.00757684	-1.74054	1.17489	1.68605	0.399717	0.46455	No
Glipr2	0.00782388	-1.2378	1.6994	1.06569	0.538288	0.660353	No
Gm7205	0.00798007	-1.25247	2.0552	2.45611	0.891496	1.0361	No
Gm47315	0.00946092	-1.13958	25.3151	23.3842	14.8328	7.22913	No
Rnf224	0.010761	-1.32738	1.02905	1.13048	0.420117	0.453384	No
Gm32296	0.0109892	-2.0694	1.22189	1.13612	0.459466	0.0762844	No
Gm2581	0.0112043	-5.32312	1.19256	2.89169	0	0	No
Gm14262	0.0139334	-1.71502	5.83842	3.90036	1.0641	1.97871	No
Tmem86a	0.0141287	-1.39706	1.18877	1.19792	0.257369	0.683689	No
4930502C17Rik	0.0141508	-1.00984	5.23443	3.5767	2.78103	1.61605	No
Gm29554	0.0166382	-1.92436	1.90432	1.20458	0.338024	0.491063	No
Gm49978	0.0168722	-1.07037	2.38597	2.37828	0.993974	1.32847	No
Gm9563	0.017764	-1.92705	0.877917	1.49882	0.192009	0.446306	No
Gm7593	0.0178039	-2.15038	1.26663	1.86472	0.323196	0.375618	No
Ighv1-1	0.0178434	-5.17638	0.467188	1.69924	0	0	No
Vmn2r-ps91	0.0178434	-2.14352	1.21385	1.35153	0.176988	0.411391	No
Mir466f-2	0.0180519	-5.16655	5.06203	1.50298	0	0	No
Aym1	0.0196754	-1.16272	6.05088	4.54878	2.23381	2.59613	No
Rps10-ps1	0.0204093	-2.0346	1.6479	2.71143	0.560642	0.488682	No
Gm44055	0.020994	-3.43099	2.75206	1.14397	0	0.326448	No
Gm5363	0.0233848	-1.6707	1.59432	1.43087	0.443791	0.515774	No
Topbp1-ps2	0.024228	-1.2816	11.1495	11.5864	4.77213	4.6929	No
Bcas3os2	0.0258781	-1.71669	2.05676	2.0305	0.419845	0.853901	No
Sprr4	0.0276651	-5.00249	1.76561	0.611601	0	0	No
Eif1-ps1	0.0284897	-3.32872	1.6479	1.0703	0	0.244341	No
Gm13905	0.0285847	-2.04937	1.76103	1.46404	0.479305	0.278524	No
Gm36973	0.0287987	-5.00012	1.83719	0.272741	0	0	No
Gm27553	0.030193	-1.20127	25.7206	41.0475	11.2507	18.5237	No
Gm37339	0.0303346	-3.33336	1.73408	0.540611	0.176988	0	Yes
Gm16166	0.0305239	-2.23058	1.81384	0.448792	0.176314	0.307367	No
Gm18499	0.031172	-1.82447	0.86551	1.45293	0.475667	0.157948	No
Gm13988	0.0317589	-1.9343	5.90068	1.96222	1.4454	0.559949	No
2810013P06Rik	0.0331442	-1.17178	1.11332	1.05778	0.486987	0.490512	Yes
Cysrt1	0.0337503	-1.48761	1.37996	0.956028	0.41732	0.424382	No
Gm45359	0.0337623	-2.7717	1.11436	1.4889	0	0.37767	No
Taldo1	0.0352492	-1.05284	1.28374	1.36659	0.830891	0.445689	No
Dlx6os2	0.0354249	-1.10664	1.75713	2.08685	1.07605	0.714617	No
Prox1os	0.0356205	-1.55838	1.47774	1.96222	0.502749	0.681677	No
Mdk	0.0357129	-1.50698	1.23219	1.12042	0.681218	0.121802	No
Kcnk7	0.039333	-1.35214	1.04178	1.12771	0.398732	0.463406	No
Gm43555	0.0393462	-3.21798	1.31566	1.36722	0	0.260105	No
Pth2	0.0395935	-1.06592	3.66337	4.44143	1.55792	2.41415	No
Mir7234	0.0410173	-4.82123	3.92168	5.43384	0	0	No
Gm37428	0.0410173	-4.81922	1.9847	1.54686	0	0	No
Gm22485	0.0410173	-4.81922	2.49453	1.94422	0	0	No
Gm23344	0.0410173	-4.81922	3.99858	3.11646	0	0	No
Gm48143	0.0411459	-1.36019	1.81028	2.72777	1.01621	0.751569	No
Mirlet7g	0.041216	-4.82334	1.54491	4.01363	0	0	No
Gm13863	0.0426573	-1.03047	3.95208	5.28039	2.30496	2.277	No
Gm4852	0.0436403	-1.70803	1.0257	2.32559	0.475853	0.553036	No
Gm22231	0.0436878	-4.82866	0	6.77369	0	0	No
Cypt14	0.0438368	-1.0168	4.81719	6.67463	2.18518	3.65069	No
Gm43758	0.0438982	-2.68375	1.66698	1.15488	0.189045	0.219707	No
1700007H22Rik	0.0462136	-1.12148	3.54436	5.13027	1.80877	2.25231	No

### Sheet: Up
gene	FDR	logFC	std_DMSO_rep1	std_DMSO_rep2	std_dTAG_rep1	std_dTAG_rep2	Promoter_Nfya_binding
Hmmr	2.32829e-93	1.70255	4.60599	4.73447	14.8059	16.2126	Yes
Asb7	3.8808e-63	1.79745	2.05352	2.10134	7.30366	7.41949	Yes
Gm10800	6.58608e-36	1.22397	33.7819	35.534	76.5276	88.818	Yes
n-R5s193	1.78032e-25	1.06491	313.063	261.821	695.703	526.701	No
Gm47301	1.78032e-25	1.06491	568.731	475.642	1263.86	956.84	No
Esco2	4.07331e-24	2.62804	0.2045	0.29752	1.54455	1.62527	Yes
Zfp951	1.16718e-21	1.30923	2.31377	2.16549	5.50048	5.8301	No
Dcaf11	2.15373e-21	1.19546	1.62569	1.75943	3.671	4.24645	Yes
Gm10801	8.7092e-20	1.49647	14.7011	13.7355	37.4428	44.6359	Yes
Phf20	5.47304e-17	1.08237	1.29309	1.35791	2.77156	2.9547	Yes
Sars2	7.99072e-17	1.18437	3.05717	3.26227	7.30861	7.32581	Yes
Nans	6.48335e-15	1.43807	1.14258	1.41866	3.31676	3.76673	Yes
Ppp2r1a	7.2171e-10	1.26692	1.29535	1.86385	3.90526	3.82952	Yes
Hspa8	1.76146e-07	1.11837	1.07472	1.42889	2.74227	2.79336	Yes
Lyz2	3.10355e-07	3.24956	0.206614	0.161033	1.15984	2.57338	No
Elmod2	7.23706e-07	1.02115	0.57979	0.501037	1.09632	1.14383	Yes
Tmem198b	2.58182e-06	1.14332	1.19256	1.21829	2.74382	2.68536	No
Gm25890	2.82488e-06	3.0437	2.88382	0	11.353	14.1718	No
Dscam	4.08074e-06	1.00469	0.610238	0.658235	1.39547	1.19116	No
4930447C04Rik	8.74765e-06	1.06487	0.659187	0.850371	1.624	1.59081	No
Rnu1b2	8.97357e-06	2.82973	2.88382	0.42812	11.353	13.6831	No
Hspe1	3.18697e-05	1.29034	1.56796	1.77319	3.67137	4.70448	No
Mmp19	4.91504e-05	1.54295	0.346325	0.479863	1.11934	1.34654	No
Ctss	7.28357e-05	3.13944	0.0500559	0.20807	0.766341	1.66253	No
Hcrt	7.58253e-05	4.45892	0	0.0943122	1.38944	1.18419	No
Hspd1	7.70671e-05	1.15543	1.10634	1.09623	2.36342	2.6552	No
Arhgap28	0.000102428	1.14023	0.619456	0.486084	1.32901	1.15468	No
Gm25776	0.000193157	1.12933	21.391	17.7835	44.6357	42.8537	No
Gm21738	0.000210686	1.50749	2.19599	1.7634	6.72399	4.73613	Yes
Gm30420	0.000357165	1.82234	0.467877	0.243107	1.3985	1.18927	No
Fos	0.000491243	1.92527	0.491322	0.0600679	1.20942	0.959912	No
Cd74	0.000539419	1.60084	0.931176	0.378653	2.52063	1.53677	No
Gm6543	0.000820889	2.96508	0.252386	0.0874256	1.20212	1.69648	No
Marcksl1	0.000857212	1.31932	1.31293	0.74821	2.33426	2.96406	No
Gm17077	0.0011576	5.86471	0	0	2.23805	1.44503	No
Gm14586	0.00125322	1.09993	6.16448	5.36724	12.2434	13.0435	No
Gm26083	0.00140303	1.22359	6.69192	14.2744	20.8498	29.245	No
Snhg20	0.00165239	1.19121	0.46209	1.11204	1.53901	2.13482	No
Mir6516	0.00170353	1.21279	11.7413	25.045	35.9511	51.3117	No
Gm39929	0.00179148	1.35183	2.05987	1.8348	4.30493	5.934	No
Gm42870	0.00196207	1.09645	0.646456	0.631077	1.45957	1.32451	No
Jun	0.00213716	1.04234	0.809998	0.775289	1.50115	1.84578	Yes
1700095J07Rik	0.00267004	1.00677	1.84693	1.63843	3.77012	3.36637	No
Gm28307	0.00267021	1.33425	0.353252	0.629308	1.18465	1.34687	No
A230006K03Rik	0.00268046	1.53499	0.516035	0.682511	1.72371	1.83635	No
Mir33	0.00282961	5.65112	0	0	7.03849	5.84294	No
Gm7562	0.00316972	1.2623	0.643051	0.501189	1.55878	1.23952	No
Gm47371	0.00347939	5.6323	0	0	3.1252	0.72642	No
Stra8	0.00389935	1.46567	0.829434	0.274254	1.57768	1.56525	No
Ctsk	0.00477648	2.01188	0.359661	0.140158	1.2848	0.799927	No
Gm3724	0.00530832	3.77814	0	0.202406	1.39156	2.07935	No
Gipc1	0.00535833	1.11725	0.825618	1.3891	2.76876	2.09859	No
H2bc14	0.00586214	1.10873	3.1134	4.04427	6.75257	9.07886	Yes
Gm13436	0.00593445	3.76052	0.119887	0	1.34598	0.711046	No
Gm27564	0.00645611	1.95114	2.83233	5.15082	15.8994	15.9585	No
Anxa1	0.00738513	1.24131	0.443676	0.436798	1.02484	1.10797	No
1700039I01Rik	0.00740164	1.02696	3.68971	5.16158	9.12506	9.25844	No
Gm44373	0.00741501	5.40523	0	0	1.64212	2.8627	No
Gm14302	0.00753644	2.93982	0.355895	0.184921	3.81405	0.63324	No
Mir802	0.00754025	5.39312	0	0	4.29151	3.32506	No
Trit1	0.00788125	1.47259	0.29314	0.473866	1.13028	1.04316	No
Serpini2	0.00823346	2.03336	0.192703	0.300382	0.688385	1.42864	No
4933406P04Rik	0.00834612	1.10274	0.987911	0.90817	2.17174	1.98314	No
Dbt	0.00861811	1.04708	0.507586	0.654073	1.26408	1.18011	Yes
Gm24445	0.0090911	1.23841	12.0705	12.5435	36.9591	21.8537	No
Gm45703	0.0090911	2.58905	0	0.317126	0.934403	1.08596	No
1810034E14Rik	0.0096976	1.04682	0.666133	1.06982	1.85424	1.79583	No
Ins2	0.0102634	1.87684	0.155433	0.484572	1.58642	0.798951	No
Rad51ap2	0.0104607	1.15115	0.321146	0.645215	1.09259	1.09203	No
Gm20005	0.0104607	2.01672	1.13672	0.945015	3.71261	5.12381	No
Gm38697	0.0108336	1.42429	0.428256	0.525955	1.07288	1.57017	No
Gm42763	0.0112078	1.38486	0.521137	0.338476	1.36299	0.927256	No
Gm26387	0.0124663	5.24133	0	0	3.15361	1.83256	No
Gm13831	0.0130129	5.27673	0	0	0.229733	2.13596	No
Abcg5	0.0133931	1.13673	0.350908	0.781414	1.22795	1.3082	No
Snora64	0.0134709	1.00906	15.2185	20.0322	23.8168	49.3423	Yes
Gm38364	0.0140622	5.22665	0	0	3.10076	0.450462	No
Gm17060	0.0141371	1.75165	0.82495	0.257184	2.02076	1.76139	No
Gm44158	0.0144651	3.01164	0	0.279762	1.23646	1.27735	No
Mrps24	0.0154042	1.06772	1.34468	0.915524	2.17698	2.69509	No
Hist1h4n	0.0168722	2.45865	0.158083	0.492836	2.09752	1.68766	No
Gm47823	0.017984	1.65237	0.555877	0.577662	1.62101	2.07233	No
Gm45662	0.0182881	1.0012	0.842408	0.909093	1.95109	1.61419	No
Junb	0.0182881	1.11667	0.713953	0.859081	2.03267	1.42634	No
Fau-ps2	0.0192543	3.4646	0	0.190404	1.68306	0.869354	Yes
Gm17113	0.0196231	5.09943	0	0	0.811455	2.82921	No
Gm26013	0.0197434	5.07891	0	0	2.9151	2.03275	No
Gm12967	0.020261	5.108	0	0	0.240067	1.95304	No
Gm32308	0.0205802	2.94225	0.485542	0	1.4867	2.87974	No
Gm23614	0.0214702	5.06427	0	0	4.53884	0.753576	No
Slc25a43	0.0225092	1.49641	0.381887	0.317483	0.740567	1.31368	No
Mettl15	0.0226852	1.07381	0.717108	0.65206	1.09787	1.87847	Yes
Mir6903	0.0227912	1.43416	6.95208	8.02726	20.4985	21.0744	No
Mir297a-3	0.0232114	5.05489	0	0	5.44152	0	No
Olfr977-ps1	0.0260667	1.25072	1.22544	0.749097	2.35434	2.47969	No
Gm36934	0.0264866	3.37284	0.222143	0	1.13365	1.84454	No
Igkv4-50	0.0269517	3.37893	0.193113	0	0.788402	1.83256	No
Hist1h4m	0.0298901	2.33807	0.507282	0.175721	1.55327	2.20636	No
Gm29507	0.030231	1.05686	0.944109	0.50747	1.22942	1.89224	No
Mir467b	0.031909	4.90943	0	0	1.90081	5.52278	No
Mir16-1	0.031909	4.90943	0	0	1.49203	4.33509	No
Gm24803	0.0321117	4.8953	0	0	2.59362	2.26073	No
Gm23951	0.03281	4.88832	0	0	2.62801	1.22171	No
Gm49615	0.0337196	1.31061	1.24726	0.740654	2.63696	2.4306	No
Myocos	0.0337659	1.26257	0.841806	0.874797	2.29117	1.91388	No
Mir6954	0.0338884	4.88059	0	0	6.93794	1.34388	No
Gm49064	0.0343991	1.00618	1.68753	0.822031	2.31444	2.8775	No
2310011J03Rik	0.0352074	1.32086	0.371002	0.514056	1.09391	1.17355	No
Gm49625	0.035453	1.16137	0.81246	1.26645	2.48771	2.24872	No
Mir6902	0.0355076	4.87136	0	0	7.58837	0	No
Snord71	0.0385228	1.39937	8.79688	5.8174	16.3246	23.7155	No
H4c6	0.0386366	3.24704	0.173851	0	0.887205	1.23733	No
Gm34672	0.0392998	1.17481	0.599627	1.01966	1.55784	2.19848	No
Gm5401	0.0393462	1.9571	0.744941	0.580602	1.52064	3.9764	No
Gm13715	0.0394427	2.47185	0	0.515619	1.85687	1.17712	No
Gm3835	0.039872	3.23319	0	0.175285	1.2051	0.800324	No
Gm20463	0.0399648	1.17998	1.67154	4.43912	9.09894	4.84677	No
4933408A14Rik	0.0404221	1.05946	1.58517	1.93799	3.33097	4.20307	No
Snord49b	0.0410173	1.12223	16.994	12.7544	31.7989	34.7168	No
Gm45144	0.0410173	1.52055	2.11224	0.997738	2.54783	6.83327	No
Gm23245	0.0417862	1.77451	1.00705	3.66281	9.76451	6.57006	No
4930445B16Rik	0.0430602	1.12393	0.786898	1.13225	1.85341	2.44124	No
Gm27217	0.0436298	1.50477	0.693631	0.640724	0.865276	3.10829	No
Gm26497	0.0447143	1.14056	8.89404	11.8833	31.1235	15.0715	No
Dmrt1	0.0473819	1.00446	0.707536	0.381248	1.15008	1.08795	No
Gm6654	0.0495052	1.2629	1.95333	2.23287	4.98415	5.32917	No
