## Supplementary material for "NFYA regulates spermatogenesis through multifaceted chromatin interactions": Dataset EV5

### Sheet: group down genes
Dataset EV5. Stage-specific NFYA-binding-group downregulated genes
G1-Spg down	G2-Spg down	G2-Spc down	G3-Spc down	G4-Spc down	G4-Std down	G5-Spg down	G5-Spc down	G5-Std down
Ube2w	Orc2	Sgo2a	Gpc1	Suco	Mia3	Mrps9	Aspm	Ncoa2
Cox5b	Hes6	Orc2	Dnm3	Mia3	Vash2	Aspm	Nek2	Zranb3
Asnsd1	Pask	Armc9	Mia3	Per1	Per1	Cdk1	Cdk1	Dusp10
Med16	Timm17a	Scly	Gstt3	Dnajc7	Pfkp	Derl3	Ptbp1	Slc30a1
Abhd17a	Pcnt	Zcchc2	Pcbp3	2810032G03Rik	1700018A04Rik	Cirbp	Cirbp	Cdk1
Rps26	2610008E11Rik	Fam20b	Polrmt	Hhipl1	Spn-ps	Reep6	Mbd3	Derl3
Sec61g	Gna11	Slc19a2	4930463O16Rik	Pfkp	Pgk2	Slc39a3	Slc39a3	Reep6
Cep68	Snrnp25	Ddt	Tmcc3	1700018A04Rik	4932415M13Rik	Ttc41	Tmpo	Sertad2
Zfp39	Shmt1	Pcnt	Spdl1	Rsph1	Zfp28	Tmpo	Nemp1	Hnrnpab
Rnf187	Pdk2	2610008E11Rik	Trim11	4932415M13Rik	Slc17a7	Snrpf	Sarnp	Mprip
Mir378b	Fam117a	Pwwp3a	Znhit3	Gm12374	Sh3gl3	Cfap36	G3bp1	Per1
1700003D09Rik	Med24	Gna11	Pctp	Mtf2	Lrp2bp	G3bp1	Zfp39	Nlk
Hdac5	Cdc6	Cry1	Fbxl20	Zfhx3	Hydin	Zfp39	Myh10	Bcas3
Axin2	Axin2	Med7	Nr1d1	Mir7055	4930567H12Rik	Tom1l2	Per1	Nbr1
Rpl38	Ubr7	Mapk9	2810032G03Rik		Osbpl10	Cdk5rap3	Eif4a1	Kansl1
Llgl2	Tdrd9	Zfp672	Myt1l		Pi4k2a	Psmb3	Bcas3	Narf
Fbf1	H3c8	Fam222b	Tspan13		Sox5	Wbp2	Ska2	Pdia6
Exoc7	Sox4	Spag5	Daam1			Ndufaf8	Cdk5rap3	Arid4a
Cbx2	Rft1	Pigs	Syne2			Hgs	Kpnb1	Numb
Fasn	Tmtc4	Usp32	Kif4-ps			Rhob	Top2a	Fam161b
Gm20337	Pla2g6	Bcas3	Tnfaip2			Hspa2	Kansl1	Atxn3
Dicer1	Hes1	Kat7	Akr1e1			Dicer1	Map3k3	Poc5
Crip2	Zfp81	Fbxl20	Pfkp			Zfyve21	Wbp2	Ercc8
Pitrm1	Rps18	Atp6v0a1	Hdgfl1			H2ac11	Pdia6	Ccdc66
H2ac13	Mrpl2	Sumo2	Gm2762			Cetn3	Arid4a	Hnrnpc
H1f2	Epb41l3	Actg1	Zfp41			Ccnb1	Numb	Fdft1
H3c3	Commd10	Lratd1	Dgat1			Rtraf	Fam161b	Ift27
H2bc3	Tigd3	Grhl1	Elfn2			Rec8	Sel1l	Creld2
H3c1	Atg2a	Arhgap5	Krt78			Setdb2	Tedc1	Son
H1f1	Wbp1l	Sec23a	Septin5			Ift27	Mtr	Ccnf
Gmnn	Pdcd4	L2hgdh	Cdc5l			Ankrd54	Cetn3	Brpf3
Ddx41	Mrpl41	Acyp1	AY702103			Ccnf	Poc5	Tbc1d22b
Cetn3	Phpt1	Yy1	Dpp9			Nubp2	Hmgcr	Ppp1r10
Dhx29	Arfgap2	Tdrd9	Ptprs			Jpt2	Ercc8	Srf
Nt5dc2	Cat	Mplkip	Yipf4			Ift140	Ccdc66	Hdgfl2
Hacl1	Ivd	H3c8	4930578E11Rik			Tbc1d22b	Ngdn	Uhrf1
Nadk2	Map1a	Id4	Dele1			Cnpy3	Mphosph8	Pja2
Maf1	Frmd5	Bicd2	Kat5			Uhrf1	Kctd9	Riok3
Tonsl	Ssx2ip	Arrdc3	Mark2			Gpr108	Ift27	Etf1
Lgals1	Nans	Ipo11	Setx			Ndufs8	Ankrd54	Tcerg1
Triobp	Pars2	Plpp1	Gpat2			Osbp	Mrtfa	Ppp6r3
Rangap1	Rad54l	Tasor	1700026D11Rik			Ccnj	Sdf2l1	Chka
Sbf1	Hivep3	Tox4	Slc9a8			Arhgap19	Dnajb11	Gm21992
Nudt16l1	Pou3f1	Sub1	Ptpn1			Gbf1	Cggbp1	Sf1
Arvcf	Zbed5	Zfp41	Sycp2			Dolpp1	Tmem50b	Osbp
Elob	Tpst1	L3mbtl2	Pear1			E2f1	Son	Arhgap19
Uqcc2	St3gal5	Ccdc134	Adgrl2			Osbpl2	Ccnf	Got1
Dnah8	Mical3	Samm50	Gm12695			Armc1	Traf7	Tubb4b
Zfp871	Tuba3b	Mov10l1	Dmrta2			Flad1	Nubp2	Hnrnpa3
Zfp870	Zfp446	Col2a1	Pef1			Shc1	Zbtb9	Ctnnd1
Zfp101	Alkbh6	Espl1	Stmn1			Rfx5	Brpf3	Cry2
Wdr46	Zfp788	Tra2b	Srrm1			Anp32e	Tbc1d22b	Fmn1
Ppp2r5d	Nr1h2	Lmln	Msi1			Gm15441	Zfp472	Oip5os1
1700008K24Rik	Rccd1	Cblb	Cit			Kdm4a	Rab11b	Nusap1
Kif20a	Zscan2	Urb1	Aacs			Rpa2	Mdc1	Ttbk2
Dnd1	Spcs2	Mrpl28	Piwil1			Pnrc2	Srf	Zswim1
Commd10	Brsk2	Pxt1	Sfswap			Abcb8	Uhrf1	Actl6a
Drap1	Zfp930	Enpp4	4933404O12Rik			Mxd4	Mllt1	Fdps
Cox8a	Rfx1	Fem1a	Slc7a1			Ung	Khsrp	Ilf2
Smarca2	Cog2	Alkbh7	Lrrc61			Cit	Gpr108	Zfp687
Nanos1	Cep164	Epc1	Vamp5			Tctn2	Pja2	Kdm4a
Mastl	Tcta	Iws1	Gm5577			Creb3l2	Yipf4	Sfpq
Odf2	Sec22c	Tcof1	Mzf1			Wbp1	Hnrnpll	Zcchc17
Dnm1	Rp2	Frmd8	Ccdc9			Cdca3	Tcerg1	Maco1
Tomm34	Usp26	Slc3a2	Sympk			Recql	Ppp6r3	Mtor
Prex1	Hmgb3	Zbtb3	Smg9			Kmt5c	Chka	Kif1b
Rps21	Tex11	Hnrnpul2	Tex101			Hnrnpul1	Ndufs8	Rere
Pygo2	Nono	Cstf2t	Lypd11			Rab4b	Gm21992	Rsbn1l
Pbxip1	Dars2	Mrpl41	B9d2			Zbtb32	Got1	Fam185a
Psmd4	Qrsl1	Zdhhc12	Prrg2			Ap2a1	Actr1a	Maea
Nans	Uqcrq	Stom	Snrnp70			Arrdc4	Cdnf	Ccdc96
Ssbp3	Slc25a35	Strbp	Sec1			Arl6ip1	Traf2	5430416N02Rik
Lrp8	Cntd1	Ttc21b	Gas2			Coq7	Ralgps1	Mphosph9
St3gal3	Itgb3	Exd1	Synm			Phkg2	Scai	Tctn2
Svbp	Rnf157	Mapkbp1	Mki67			Nap1l4	Ctnnd1	Hmgb1
Mycbp	H2ac10	Map1a	Grtp1			Pet100	Cry2	Cep41
Sh3bgrl3	Arvcf	Ppip5k1	Tacc1			Ap3m2	Oip5os1	Bpgm
Mtfr1l	Zfp101	Snai1	Gab1			Zfp869	Nusap1	Pdia4
Hp1bp3	Klc4	Adrm1	Tnpo2			Fkbp8	Stard7	Kdm3a
Crocc	Ppp2r5d	Ift80	Fa2h			Lsm4	Zc3h6	Paip2b
Mthfr	Morn2	Kpna4	Gan			Prkaca	Rrbp1	Cnbp
Slc25a33	Spata24	4930579G24Rik	Sdr42e1			Rfx1	Nxt1	Zfand4
Phf13	Mamdc4	Tars2	Kcng4			Katnb1	Fam83d	Cnot3
Abcb8	Lama5	Polr3gl	Galnt2			Cnot1	Gnasas1	Kmt5c
Cenpa	Il11ra1	Lrig2	Mir7242			Pin1	Rbm46	Tomm40
Dck	Mrpl35	Wdr47	Catspere2			Dnm2	Ilf2	Hnrnpul1
Lrrc8d	Uxt	Clcc1	H3c8			Ccnb2	Kif24	Samd4b
Limk1		Cyp2u1	H3c2			Ibtk	Kdm4a	Hnrnpl
Lamtor4		Cenpe	Dnah8			Araf	Sfpq	Wdr62
A430033K04Rik		Osgin2	Rnaseh2c			Pde6d	Rbbp4	Ap2a1
Actb		Ubap1	Ift22			Dnajb3	Cep85	Cyth2
Podxl2		Zfp189	Plekha8			Rbm44	Maco1	Herc2
Tpra1		Rad54l	Nosip			Pask	Pnrc2	Nfatc2ip
4933427D06Rik		Dph2	Ntn5			Dbi	Mtor	Evi5l
Grcc10		Cap1	Erich1			Mael	Rere	Ing1
Cdca3		Zbtb8a	Ndufaf3			Lbr	Rsbn1l	Katnb1
Ap2s1		Txlna	Wdr6			Tysnd1	Fam185a	Cfdp1
Rab4b		Casz1				Pcnt	Abcb8	2810013P06Rik
Sars2		9430015G10Rik				Tle2	Mxd4	Ibtk
Zfp788		Tmem165				Gm11992	Cit	Manf
Med25		Zfp326				Cep68	Kmt5a	Nicn1
Rccd1		Chfr				Maml1	Gna12	Stt3b
Ints4		Gpn3				Rnf187	Lnx2	Terf1
Coq7		Diablo				Slc25a35	Pdia4	Dnajb3
Vkorc1		Bcl7b				Aurkb	Kdm3a	Mael
Mki67		Ift22				Tmem256	Dnah6	Kifbp
Lonrf1		Tecpr1				Ybx2	Mxd1	Pcnt
Rfx1		Mturn				Acly	Cnbp	Ap3d1
Ndrg4		Zfp638				Psmc3ip	Kbtbd8	Fgd6
Cnot1		Rpusd3				Rnf157	Cnot3	Os9
Pskh1		Hdhd5				Cep131	Hnrnpul1	Nabp2
Dhx38		Tuba3b				H2ac1	Rab4b	Gm11992
Zfpm1		Leng1				Prmt5	Hnrnpl	Ugp2
Rpl13		Zfp446				Piwil2	Wdr62	Sox30
Trim71		Nr1h2				Triobp	Hspb6	Rufy1
Acaa1b		Prc1				Slc4a8	Zbtb32	Zfp867
Ccdc13		Rccd1				Cdc45	AI987944	Map2k3os
Hdac6		Emsy				Hmgn1	Cyth2	Ybx2
Cdk16		Stim1				Flywch1	Chd2	Suz12
Pdk3		Gtf3c1				Hagh	Arl6ip1	Rab5c
Atrx		Zfp771				Oard1	Nfatc2ip	Psmc3ip
Pde6d		Tpcn2				Cdc23	Nap1l4	Meioc
Glul		Ckap2				Cdc25c	Hmgb2	Wipi1
Cnn2		Spcs3				Gnpda1	Cnep1r1	Slc38a10
Cirbp		Abhd8				Yif1a	Katnb1	Foxk2
Ttc41		Ap1m1				Incenp	Cnot1	Dnajb9
Pfn1		Usp38				Psat1	Rfwd3	Dpf3
Fam117a		Tnpo2				Gsto2	2810013P06Rik	2810029C07Rik
Ppp1r1b		Cfap20				Fam204a	Pin1	Akr1e1
Acly		Wwox				Tprn	Cdkn2d	Idi1
Mir8101		Sdr42e1				Edf1	Dnm2	Ddx4
Mta1		Kdm4d				Sox12	Stt3a	Slc4a7
H3c10		Cep164				Rpn2	Tmem218	Prmt5
H2bc13		Rcn2				Polr3k	Rnf26	Homez
H1f6		Rab8b				Ints3	Ibtk	Ints6
H2ac4		Ddx43				9530080O11Rik	Acsl3	Dnajc3
H2ac1		Mto1				Oscp1	Pde6d	Ipo5
Fars2		Ttk				Wasf2	Rbm44	Sqle
Josd1		Rbm5				Nudc	Kdm5b	Cenpm
Ttc38		Tcta				1700029M20Rik	Ube2t	Hnrnpa1
Ccnf		Kctd18				Miip	Kif14	Zfp597
Jpt2		Gstt3				Kcnab2	Lbr	Cdc45
Catsperd		Ankrd52				Agbl5	Cenpf	Rabl3
Zfpl1		Nabp2				Hscb	Dtl	Arl13b
Ppp1r14b		Rskr				Mcm7	Tysnd1	Hmgn1
Tkfc		Cntd1				Usp42	Pcnt	Akap8l
Mmadhc		Trappc12				Tspan33	Pcbp3	Kifc1
a		Sfmbt1				Copg2	Os9	Ppp1r11
Shc1		Mlc1				Rnf181	Nabp2	Tbcc
Mir1956		B3galt4				Grcc10	Pik3ip1	Thada
Kdm4a		Wdr33				Tuba3a	Gm11992	Katnal2
Szt2		Snord22				Faap24	Cep68	Rbm4b
Inpp5b		Snhg1				E2f8	Rtn4	Pi4k2a
Oscp1		Ttc9c				Cyb5b	Rufy1	Sufu
Dnajc8		Tdrd1				Sipa1l2	Nt5m	Atrnl1
Mxd4		Pnpla7				Tyk2	Map2k3os	Zmynd19
Mcm7		Ctnnd1				Spc24	Prpf8	Edf1
Dnaaf5		Elf2				Swsap1	Suz12	Ccdc148
Iqce		Smc4				Mns1	Snx11	Zc2hc1a
Mcm2		Etfdh				Tusc2	Meioc	Rnf13
Zbtb32		Atp6v0b				Wdr6	Nat9	Ints3
Nr1h2		Lzic				1700048O20Rik	Brms1l	Polr3gl
Fuz		Hmx1				Uqcr11	Pnn	Sort1
Pih1d1		Fam216a				Hsp90b1	Ccdc85c	Egf
Arl6ip1		Cnot3				4933408J17Rik	Rcor1	Dnajb5
Phkg2		Sphk2				Mis12	Zfp386	Megf9
Fkbp8		Erlin2				Rpl36al	Akr1e1	Tesk2
Dand5		Lpar2				6030458C11Rik	Hnrnpa0	Eri3
Uxt		Galnt2				Maf1	4930455J16Rik	Rragc
		Cgas				Chtf18	Etohd2	Oscp1
		Rbm6				Tmem217	Zfp367	Sesn2
						Cchcr1	Cdkn3	Wasf2
						Tubb5	Dlgap5	Nudc
						Sp3os	Prmt5	Ubxn11
						Med19	Piwil2	Miip
						Tmx2	Dnajc3	Abcf2
						Cks1b	Triobp	Agbl5
						Txnip	Rbx1	Rnf6
						Inpp5b	Tef	Tes
						Cdca8	Slc4a8	Calu
						Snrnp40	Tarbp2	Ezh2
						Lrch4	Atf7ip2	Rnf181
						A430033K04Rik	Senp2	Ruvbl1
						Snrpd2	Rabl3	Chchd6
						Tbcb	Flywch1	Grcc10
						Xab2	Kifc5b	Iffo1
						Hmgxb4	Cuta	Lypd10
						Nudt21	Akap8l	Arhgap33
						Cnn2	Kifc1	Cebpg
						Sbno2	Spdya	Lrrc28
						Dnah2	Ypel5	Zfand6
						H3c4	Calm2	Ccdc89
						H2bc7	Gnpda1	Cdr2
						H2bc8	Marchf3	Zranb1
						Nt5dc2	Katnal2	Kcnq1ot1
						Lats2	Ttc9c	Rwdd4a
						Gm5464	Ganab	1700030K09Rik
						Bricd5	Incenp	Calr
						Mlst8	Entpd1	Herpud1
						Pgp	Slf2	Ddx19b
						1700105P06Rik	Sufu	1700018B08Rik
						Tctn3	Atrnl1	Sipa1l2
						Morn4	Zmynd19	Keap1
						Meig1	Setx	Uaca
						Mroh8	Swi5	Mns1
						Cetn4	Ccdc148	Lca5
						Hook1	Bcl2l1	Gmppb
						Mycbp	Tpx2	Cul4b
						Nphp4	Srsf6	R3hdm1
						Mrpl35	Aurka	1700056E22Rik
						4930417O13Rik	Polr3k	Phykpl
						Sars2	Zc2hc1a	Prr11
						Cep89	Rnf13	Tex2
						Trappc11	Slc25a44	Lrrc45
						Sec22c	Ints3	Ndufaf2
							Rprd2	Apex1
							Polr3gl	Glyr1
							Egf	Rbm14
							H2az1	Slc34a3
							Virma	Cdan1
							Dnajb5	Tmem53
							Tesk2	Snrnp40
							Eri3	Kif17
							Rragc	A630072M18Rik
							Pef1	Ccdc146
							Nudc	Iqcd
							Rsrp1	Gm20605
							Clic4	Lrch4
							1700029M20Rik	Zfp541
							Hnrnpr	Proser3
							Miip	Lrrc56
							Per3	Xab2
							Fryl	Rspry1
							Cfap73	Ankrd11
							Aacs	Ubl5
							Kctd7	Epm2aip1
							Ppp1r35	Slc22a14
							Radil	Pikfyve
							Rnf6	Vezt
							Tes	Map2k3
							Tspan33	Rangrf
							Copg2	Lats2
							Luc7l2	Ufd1
							Ezh2	Gtf2e1
							Zfp956	Ik
							Ruvbl1	Ints5
							Nr2c2	Cfap43
							Grcc10	Golga2
							Iffo1	Pkp4
							Tuba3a	Hook1
							Isoc2a	Kmt2e
							Zfp128	Gm4876
							Tex101	Dmrtc2
							Lypd10	Cep89
							Lypd4	Mfsd13b
							Bckdha	Nsd3
							Arhgap33	Bag4
							Faap24
							E2f8
							Selenos
							Cdr2
							Sephs2
							Arhgef10
							Thap1
							Rwdd4a
							1700030K09Rik
							Cyb5b
							Ddx19b
							Tmem170
							Gan
							Adad2
							Meak7
							Zcchc14
							Fanca
							Tyk2
							Keap1
							Aplp2
							Mns1
							Nck1
							Rbm6
							Wdr6
							R3hdm1
							Smarcb1
							E130317F20Rik
							Hsp90b1
							Drc3
							Senp3
							Lrrc45
							Dnaaf2
							Nol8
							Ndufaf2
							Maf1
							Gm34284
							Glyr1
							Tbccd1
							Eme2
							Cmtr1
							Rbm14
							Lpxn
							Slc34a3
							Oip5
							Rbm46os
							Fancg
							Cdca8
							Snrnp40
							Srsf10
							Wrap73
							A630072M18Rik
							Ccdc146
							Usp5
							Golt1b
							Tbcb
							Proser3
							Prmt1
							Bcl2l12
							Sphk2
							Gas2
							Lrrc56
							Rspry1
							Galnt2
							Ankrd11
							Kri1
							Cnnm4
							Septin2
							Vezt
							Ankrd52
							Morc2a
							Map2k3
							Dnah2
							Rpa1
							Hhipl1
							H2bc1
							1700123O20Rik
							Cbx5
							Marf1
							Pgp
							Phf1
							Sptbn2
							Hnrnpul2
							Tctn3
							Golga2
							Il1a
							Ckap2l
							Vamp3
							Kmt2e
							Kntc1
							Gm4876
							Zfp783
							Repin1
							0610030E20Rik
							Setd5
							4930417O13Rik
							Dmrtc2
							Sptbn4
							Cep89
							Prrg2
							Snord33
							Mfsd13b
							Trappc11
							Med26
							Vps35
							Rassf1
