## Supplementary material for "NFYA regulates spermatogenesis through multifaceted chromatin interactions": Dataset EV6

### Sheet: sequenced libraries
Dataset EV6. Summary of sequenced libraries in this study.
RNA-seq	Total sequenced read-pairs	Clean read-pairs	high-quality uniquely mapped read-pairs
totalRNA_Spg_Nfya_DMSO_rep1	41990111	41457951	21969040
totalRNA_Spg_Nfya_DMSO_rep2	40404005	39850223	20216165
totalRNA_Spg_Nfya_dTAG_rep1	38296179	37756105	18628342
totalRNA_Spg_Nfya_dTAG_rep2	44012783	43423338	20783772
totalRNA_Spc_Nfya_DMSO_rep1	29729318	29246965	21380190
totalRNA_Spc_Nfya_DMSO_rep2	37394748	36822618	28115718
totalRNA_Spc_Nfya_dTAG_rep1	31590791	31105166	24213140
totalRNA_Spc_Nfya_dTAG_rep2	29754884	29275134	22977404
totalRNA_Std_Nfya_DMSO_rep1	25579925	25292716	18973349
totalRNA_Std_Nfya_DMSO_rep2	24528193	24237704	18163398
totalRNA_Std_Nfya_dTAG_rep1	26354847	26042433	18767583
totalRNA_Std_Nfya_dTAG_rep2	23456013	23138976	16475864
NFYA CUT&RUN	Total sequenced read-pairs	Clean read-pairs	high-quality deduped uniquely mapped read-pairs
CUTRUN_Spg_Nfya_WT_rep1	25778388	23592957	6156578
CUTRUN_Spg_Nfya_WT_rep2	26561395	22317938	7999254
CUTRUN_Spc_Nfya_WT_rep1	55322534	50257811	4071602
CUTRUN_Spc_Nfya_WT_rep2	51907363	44486351	15769786
CUTRUN_Std_Nfya_WT_rep1	26971288	23370919	7857116
CUTRUN_Std_Nfya_WT_rep2	39960139	36557177	9016651
