## Supplementary material for "NFYA regulates spermatogenesis through multifaceted chromatin interactions": Dataset EV7

### Sheet: Sheet1
Dataset EV7. Published data used in this study
Data type	Stage	GEO
RNA-seq	Undiff, A1, TypeB, mPL, L, Z, mP, D, RS2, RS4, RS8	GSE242515
RNA-seq	FACS Rec8-Gfp (Spc, ZFP541)	GSE163917
RNA-seq	preleptotene (Stra8)	GSE115928
H3K27ac	mP	GSE132446
ATAC-seq	PS	GSE102954
CUT&RUN	AMYB, pachytene cell (Spc)	GSE166104
CUT&RUN	ZFP541, FACS Pachytene/diplotene spermatocytes (Spc)	GSE172160
CUT&RUN	Stra8, testis (Spg)	GSE115928
